# Confronting global eradication of TB head on: Uncovering the root of drug resistance and bacterial survival strategies through a comprehensive computational study of first-line TB drug resistant mutations

**DOI:** 10.64898/2026.04.28.721232

**Authors:** Pooja Pawar, Sandhya Samarasinghe

## Abstract

Tuberculosis (TB) is fast becoming incurable affecting millions globally. *Mycobacterium tuberculosis (Mtb)*, causative agent of TB, has evolved elusive survival strategies through point mutations in the drug targets leading to a daunting scenario of resistance towards first-line TB drugs, exacerbated by global differences in mutation patterns. Drug resistance studies have focussed only on few mutations; however, hundreds of mutations have been reported in the last three decades. WHO’s goal of global eradication of TB therefore now requires a deep understanding of mechanisms of drug resistance, involving many mutations, addressed in a global context. This study addresses bacterial survival strategies by following bacteria-drug interaction to probe into how bacteria evolve drug resistance mechanisms through mutations. We hypothesise that bacteria favour mutations that protect them from a drug while making the drug ineffective. To test the hypothesis, we quantify the impact of mutations on both bacterial function and drug binding affinity to get to the root of drug resistance revealing how bacteria may evolve an arsenal of mutations towards an optimal survival strategy. This first comprehensive and systematic in-depth study global patterns of mutation and drug resistance mechanisms from mutation data for *Mtb* reported over the last 30 years. These were collected for 31,073 drug-resistant *Mtb* isolates from 149 published studies for the four first line drugs isoniazid (INH), pyrazinamide (PZA), rifampicin (RIF), and ethambutol (EMB). We found 821 single frequency non-synonymous mutations for INH (n= 202), RIF (n=120), EMB (n=226) and PZA (n=273). We then investigated the prevalence and diversity of these mutations in the drug targets across the globe. We found S315T in the target *katG* (60%) to be the most prevalent mutation in INH resistance followed by S450L in *rpoB* (56%) and M306V in *embB* (29%) associated with RIF and EMB resistance, respectively; these were also the highly occurring mutations across the six WHO regions, except for the most common mutation Q10P in pncA (1.4%) (PZA resistance; with shorter exposure to drug) showing a variable pattern of occurrence globally. We found the highest mutational burden in the Western Pacific and South-East Asia regions for INH and RIF resistance. Frequent mutations had also undergone frequent amino acid substitutions. Accordingly, we developed a comprehensive atlas of mutation spread across the globe and their evolution over the last 30 years. We then probed into the impact of mutations on TB bacteria and drug binding with a comprehensive bioinformatics analysis for understanding crucial changes caused by mutation at the molecular level affecting function and structural stability of bacteria and the drug binding affinity. We found that the most prevalent mutations occur in non-conserved areas in the drug binding region indicating a choice of a less dramatic level of change in target protein function and stability. All mutations reduced drug binding affnity. For characterising drug resistance mechanisms, we introduced a new concept of ranking drug-resistant TB mutations into lethal, moderate, mild and neutral considering the combined effect on *Mtb* viability and drug binding. We identified 340 mutations as ‘lethal,’ 284 as ‘moderate’, 185 as ‘mild’ and 12 as ‘neutral.’ We observed that frequently occurring mutations occur in non-conserved regions causing a mild effect on target proteins (such as S315T of *katG*, S450L of *rpoB* and M306V in *embB*), while reducing drug binding affinity. With these we uncovered a universal strategy of drug resistance and bacterial survival: *Mtb fav*ours less harmful mutations in the drug binding region without compromising conservancy while destabilising the drugs, thus striking a balance between fitness and drug resistance. This ingenuous strategy seems successful and reasonable persisting globally over three decades and provides a holistic understanding of drug resistance and a strong foundation for designing efficacious drugs and therapies towards global eradication of TB.
