## Supplementary material for "Confronting global eradication of TB head on: Uncovering the root of drug resistance and bacterial survival strategies through a comprehensive computational study of first-line TB drug resistant mutations": S1. 149 published articles selected for study.xlsx

### Sheet: Sheet1
Published articles selected for study (149 studies on drug resistance with information on country of origin, drug(s) used in specific study, clinical isolates used in the study and resistant isolates for specific drug studied)
PMID: PubMed ID of the selected study Author: List of authors of the selected study Publication year: Year in which the selected study was published Year of sample collection: Final year of the sample collection; NS- Not Specified Country: origin of the sample used in the study; Unknown- origin of sample not specified in the study Drug studied: Drug used in specific study; INH- Isoniazid; RIF- Ri…
PMID	Autor	Publication year	Year of collection	Country	Drug studied	Clinical isolates used in study	Resistant isolates in target gene
7840574	Williams D L et al.	1994	NS	Unknown	RIF	122	rpoB-110
8027320	Kapur V et al.	1994	1993	United States	RIF	128	rpoB-121
8585728	Rouse D A et al.	1995	NS	United States	INH	26	katG-20
8878604	Marttila H J et al.	1996	1989-95	Finland	INH	54	katG-13
9003625	Kim B J et al.	1997	NS	Korea	RIF	58	rpoB-32
9055989	Scorpio A et al.	1997	1992-95	United States	PZA	38	pncA-33
9056006	Sreevatsan S et al.	1997	NS	United States	PZA	118	pncA-67
9210694	Haas W H et al.	1997	1980-88	South Africa	INH	212	katG-124
9257740	Sreevatsan S et al.	1997	NS	Unknown	EMB	118	embCAB-69
9431913	Matsiota-Bernard P et al.	1998	1995-97	Greece	RIF	17	rpoB-17
9692180	Hirano K et al.	1997	NS	Unknown	PZA	168	pncA-135
10068603	Cingolani A et al.	1999	1994-97	Itlay	RIF, INH	71	KatG-17, rpoB- 8
10074552	Pozzi G et al.	1999	NS	Itlay	RIF	37	rpoB-37
10390239	Marttila H J et al.	1999	1994-97	Russia	PZA	44	pncA-36
10428945	Lee A S et al.	1999	1994-96	Singapore	INH	160	katG-160
10449496	Portugal I et al.	1999	1999	Portugal	RIF	99	rpoB-45
10471589	Mestdagh M et al.	1999	NS	Unknown	PZA	65	pncA-23
10565894	Yuen LK et al.	1999	1990-97	Australia	RIF	33	rpoB-33
10639358	Ramaswamy S V et al.	2000	NS	United States	EMB	75	embCAB-38
10645449	Escalante P et al.	1998	1995-96	Peru	RIF, INH, PZA, EMB	29	katG- 19, rpoB- 23, embB- 5, pncA- 8
10681313	Cheng S J et al.	2000	1990-92	Canada	PZA	57	pncA-53
10813147	Hou L et al.	2000	1996-98	China	PZA	65	rpoB, katG-35
10882091	Brown T J et al.	2000	1999	Turkey	RIF, PZA	10	rpoB, pncA-11
10921994	Valim A R et al.	2000	1996-98	Brazil	RIF	100	rpoB-38
11179917	Harris K A Jr et al.	2000	1995-96	India	RIF, INH	63	rpoB, katG-32
11474030	Mani C et al.	2001	NS	India	RIF	50	rpoB-44
11641519	Lee K W et al.	2001	NS	Korea	PZA	95	pncA-92
11796356	Siddiqi N et al.	2002	1995-98	India	RIF, INH	126	rpoB- 94 , katG- 74
11854934	Lee H Y et al.	2002	NS	Korea	EMB	26	embB-21
12654653	Ramaswamy S V et al.	2003	NS	United States	INH	124	katG-38
12870687	El Baghdadi J et al.	2003	1996-2001	Morocco	RIF	122	rpoB-37
14598972	Agdamag D M et al.	2003	1999-2001	Philippines	RIF	164	rpoB-50
14638486	Morlock G P et al.	2003	NS	Unknown	INH	41	katG-15
15195248	Post F A et al.	2004	1999-2003	South Africa	RIF, INH, PZA, EMB	13	katG- 6, rpoB- 14, pncA- 5, embB- 1
15616332	Rodrigues Vde F et al.	2005	1998-2003	Brazil	PZA	59	pncA-40
15728936	Hillemann D et al.	2005	2001	Germany	RIF, INH	113	rpoB, katG-103
15917515	Parsons L M et al.	2005	1998-2004	United States	INH, EMB	157	katG, embB-157
16081898	Hillemann D et al.	2005	2001	Germany	RIF, INH	143	rpoB, katG-103
16189082	Lavender C et al.	2005	2001-03	Australia	INH	645	katG-52
16672384	Park H et al.	2006	NS	Korea	RIF, INH	243	rpoB, katG-119
16789833	Gagneux S et al.	2006	1990-99	United States	INH	2081	katG-152
16870753	Hazbón M H et al.	2006	1990-2002	Unknown	INH	1011	katG-402
16972132	Srivastava S et al.	2006	2004	India	EMB	23	embCB-23
17360809	Chan R C et al.	2007	1994-2004	Hongkong	RIF, INH, PZA, EMB	250	katG-8, pncA- 5, rpoB- 17, embB- 15
17539290	Khadka D K et al.	2007	NS	Thailand	INH	29	katG-29
17596354	Sekiguchi J et al.	2007	2007	Unknown	PZA	258	pncA-30
18272712	Strauss O J et al.	2008	2001-04	South Africa	RIF	429	rpoB-429
18294243	Prammananan T et al.	2008	2003-05	Thailand	RIF	267	rpoB-154
18508939	Abe C et al.	2008	NS	Japan	INH	96	katG-30
18573039	Perdigão J et al.	2008	2003	Portugal	RIF, INH, PZA	116	rpoB, katG, pncA-58
18701663	Akpaka P E et al.	2008	2006-07	Caribbean	RIF, INH	81	rpoB- 23, katG- 9
18753350	Mphahlele et al.	2008	2001-02	South Africa	PZA	71	pncA-42
19010731	Srivastava S et al.	2009	NS	India	EMB	44	embCB-44
19090721	Doustdar F et al.	2008	2005-06	Iran	INH	73	katG-48
19486070	Boonaiam S et al.	2010	2005-06	Thailand	INH	170	katG-160
19494067	Huang W L et al.	2009	2007-08	Taiwan	RIF, INH	272	rpoB-231, katG- 198
19520715	Hauck Y et al.	2009	NS	France	RIF	144	rpoB-119
19547874	Zenteno-Cuevas R et al.	2009	2007	Mexico	RIF, INH	25	rpoB, katG-20
19673965	Garza-González E et al.	2010	NS	Mexico	RIF	75	rpoB-33
19715569	Miotto P et al.	2009	2008	Itlay	RIF, INH	108	rpoB, katG-46
19800845	Plinke C et al.	2009	2002	Uzbekistan	EMB	197	embB-39
19832709	Ando H et al.	2010	2002	Japan	PZA	36	pncA-19
19900109	Pandey S et al.	2009	2000-06	New Zealand	PZA	26	pncA-11
20427375	Plinke C et al.	2010	2007	Germany	EMB	152	embCAB-34
20708497	Li G L et al.	2010	2007-08	China	RIF, INH, EMB	822	rpoB- 116, katG- 169, embB- 34
20727143	Jonmalung et al.	2010	2005-07	Thailand	PZA	150	pncA-52
21396209	Imperiale B R et al.	2011	2004-09	Argentina	RIF, INH	198	katG- 138, rpoB- 85
21554227	Bostanabad S Z et al.	2011	2007-08	Iran	INH	163	katG-42
21562102	Huang W L et al.	2011	2008-09	China	EMB	234	emb-91
21911575	Ali A et al.	2011	2004-09	Pakistan	RIF, INH	50	rpoB, katG-50
22325117	Jin J et al.	2011	2006-09	China	RIF, INH	237	rpoB, katG-149
22325147	Tessema B et al.	2012	2009	Ethiopia	INH, RIF, EMB	260	katG- 35, rpoB- 15, embB- 8
22507192	Greif G et al.	2012	2000-05	Uruguay	INH	45	katG-20
22535987	Chakravorty S et al.	2012	NS	Korea	RIF	589	rpoB, katG-44
22646308	Feuerriegel S et al.	2012	2003-04	Sierra Leone	RIF, INH, PZA, EMB	97	katG- 32, rpoB- 16, pncA- 10, embB- 15
22708343	Madania A et al.	2012	2007-10	Syria	RIF, INH	160	rpoB- 69, katG- 72
22747769	Yadav R et al.	2012	2008-10	India	RIF, INH	61	rpoB- 29, katG- 35
22825123	Stoffels K et al.	2012	1994-2008	Belgium	PZA	138	pncA-60
22863574	Rahim Z et al.	2012	2001-10	Bangladesh	RIF, INH	218	rpoB, katG-218
22972833	Daum L T et al.	2012	2011	South Africa	RIF, INH, PZA	26	rpoB, pncA, katG-21
22984115	Sun G et al.	2012	NS	China	RIF, INH, PZA, EMB	7	rpoB, katG, pncA, embB-6
23146281	Poudel A et al.	2013	2007-10	Nepal	RIF, INH	109	rpoB, katG-13
23321280	Cuevas-Córdoba B et al.	2013	2007-10	Mexico	PZA	127	pncA-42
23453008	Escalante P et al.	2013	1997-2001	United States	INH	79	katG28
23467605	Maschmann Rde A et al.	2013	2009-11	Brazil	RIF, INH	68	rpoB, katG-32
23539241	Machado D et al.	2013	2009-11	Portugal	INH	17	katG-1
23561273	Jnawali H N et al.	2013	2009-10	Korea	RIF, INH, PZA, EMB	192	rpoB-159, katG- 67, pncA-107, embB- 127
23770140	Bhuju S et al.	2013	2003-05	Brazil	PZA	97	pncA-62
24326341	Yu X L et al.	2014	2009-10	China	RIF, INH	664	rpoB, katG-67
24670703	Huang Z K et al.	2014	2008-11	China	RIF, INH	208	rpoB- 9, KatG- 15
24855126	Jagielski T et al.	2014	2004	Poland	INH	50	katG-50
24867972	Aono A et al.	2014	NS	Japan	PZA	83	pncA-49
24884632	Tekwu E M et al.	2014	2010-11	Cameroon	RIF, INH, EMB	725	rpoB, katG, embB-63
25008819	Gupta A	2014	2008-10	India	RIF, INH	101	katG, rpoB-52
25093512	de Freitas F A et al.	2014	1995-2003	Brazil	RIF, INH	99	rpoB, katG-99
25182646	Cui Z et al.	2014	NS	China	EMB	767	embB-180
25186245	Bhembe N L et al.	2014	2012-13	South Africa	INH	190	pncA-140
25336456	Miotto P et al.	2014	NS	Unknown	PZA	1950	pncA-843
25427352	Htike Min P K et al.	2014	NS	Thailand	RIF	39	rpoB-36
25574916	Akhmetova A et al.	2015	2011	Kazakhstan	PZA	77	pncA-41
25605360	Zhao L L et al.	2015	2008-10	China	EMB	139	embCAB-79
25673793	Witney A A et al.	2015	2008-14	United kingdom	RIF, INH, PZA, EMB	16	rpoB, katG, pncA, embCAB-16
25977398	Martinez E et al.	2015	2007-14	Australia	RIF, INH, PZA, EMB	15	pncA, rpoB, katG, embB-15
26033726	Brossier F et al.	2015	2009-14	France	EMB	131	rpoB-71
26117709	Thirumurugan R et al.	2015	2011-13	India	RIF	127	katG-90
26124153	Cuevas-Córdoba B et al.	2015	2007-14	Mexico	EMB	110	embB-61
26369965	Rueda J et al.	2015	2000-13	Colombia	INH	64	katG-57
26786485	Qazi O et al.	2014	NS	Pakistan	RIF	1080	rpoB-24
26787207	Rosales-Klintz S et al	2012	1994-2009	Unknown	RIF, INH	120	rpoB, katG-117
26792466	Georghiou S B et al.	2016	2014	India	RIF, INH	79	katG-22, rpoB- 12
27096759	Ahmad S et al.	2016	2006-10	Kuwait	RIF, INH, EMB	70	rpoB, katG, embB-24
27530852	Aung H L et al.	2016	NS	Myanmar	RIF, INH, PZA, EMB	14	rpoB- 14, katG- 14, pncA- 6, embB- 8
27671062	Li Y et al.	2016	2014	China	EMB	280	embB-62
28053915	Desikan P et al.	2016	2012-13	India	RIF, INH	720	rpoB, katG-269
28404672	Georghiou S B et al.	2017	2012-13	Unknown	RIF, INH	451	katG- 203, rpoB- 158
28438132	Chen J et al.	2017	2014-15	China	RIF, INH	186	rpoB, katG-51
28627432	Shah Y et al.	2017	2008-13	Nepal	RIF, INH	601	rpoB, katG-47
28697808	Sengstake S et al.	2017	2012-13	Georgia	PZA	67	pncA-33
28716625	Sakhaee F et al	2017	2013-16	Iran	RIF, INH, EMB	395	katG- 24, rpoB- 21, embB- 32
28780247	Tam K K et al.	2017	2015-16	Hongkong	RIF, INH	187	rpoB-18, katG- 25
28839308	Bashir A et al.	2017	2015-16	Pakistan	INH	163	katG-79
28947708	Naidoo C C et al.	2017	NS	South Africa	RIF, INH, PZA, EMB	10	katG, rpoB, pncA, embCAB-10
29084750	Sun Q et al.	2017	NS	China	EMB	125	embB- 68, embA- 15, embC- 2
29110640	Pang Y et al.	2017	2014-16	China	PZA	133	pncA-83
29171560	Ahmad B et al.	2017	2015-16	Pakistan	RIF, INH, EMB	794	rpoB- 56, embB- 31, pncA- 16
29310751	Bainomugisa A et al.	2018	2012-15	Papua New Guinea	RIF, INH, PZA, EMB	100	rpoB, katG, pncA, embB-100
29486710	Oudghiri A et al.	2018	2010-12	Morocco	RIF, INH	703	rpoB, katG-90
29523326	Giri A et al.	2018	2011-15	India	EMB	360	embCAB-29
29559115	Bwalya P et al.	2018	2013-15	Zambia	PZA	131	pncA-32
29610587	Rezaei F et al.	2017	2010-14	Iran	EMB	20	emb-19
29847567	Kigozi E et al.	2018	NS	Uganda	RIF, INH	97	katG- 50, rpoB- 45
30061294	Jagielski T et al.	2018	2004-13	Poland	RIF	115	rpoB-65
30082293	Kandler J L et al.	2018	NS	United States	INH	52	katG-52
30130640	Roa M B et al.	2018	2009-11	Philippines	RIF, INH, PZA, EMB	10	katG-7, rpoB-6, pncA-2, embCAB- 6
30157763	Xu Y et al.	2018	2017-18	China	RIF, INH, PZA, EMB	18	pncA, rpoB, katG, embB-18
30455227	Andres S et al.	2019	2016-17	Germany	PZA, EMB	85	pncA-49, embCAB- 42
30513056	Franco-Sotomayor G et al.	2018	2006-12	Ecuador	RIF, INH	152	katG- 28, rpoB- 35
30583880	Daum L T et al.	2019	2016	Ukraine	PZA	98	pncA-91
30881063	Khosravi A D et al.	2019	2016-17	Iran	EMB	307	embB-10
31086215	Luo D et al.	2019	2014-16	China	RIF, INH	1063	rpoB, katG-157
A Ser315Thr substitution in KatG is predominant in genetically heterogeneous multidrug-resistant Mycobacterium tuberculosis isolates originating from the St. Petersburg area in Russia	Marttila H A et al.	1998	1993-95	Russia	RIF, INH	27	katG- 26, rpoB- 22
An epidemiological study of resistant tuberculosis in Chongqing, China	Ying X et al.	2011	2003-06	China	INH	100	katG-50
Characteristics of pncA mutations in multidrug-resistant tuberculosis in Taiwan	Chiu Y c et al.	2011	2007-09	Taiwan	PZA	66	pncA-36
Detection of novel and reported mutations in the rpoB, katG and inhA genes in multidrug-resistant tuberculosis isolates- A hospital-based study	Ramasubban et al.	2015	NS	India	RIF, INH	354	rpoB, katG-18
GeneChip analysis of resistant Mycobacterium tuberculosis with previously treated tuberculosis in Changchun	Zhang et al.	2018	2016	China	RIF, INH	671	rpoB-178, katG- 177
Molecular characterization of drug-resistant and -susceptible Mycobacterium tuberculosis isolated from patients with tuberculosis in Korea	Yoon J H et al.	2012	2005-08	Korea	RIF, INH, EMB	80	rpoB-41, katG- 52, embB- 45
Mutations Found in embCAB, embR, and ubiA Genes of Ethambutol-Sensitive and -Resistant Mycobacterium tuberculosis Clinical Isolates from China	Xu Y et al.	2015	2009	China	EMB	1048	embCAB-109
Mutations in katG and inhA genes of isoniazid-resistant and -sensitive clinical isolates of Mycobacterium tuberculosis from cases of pulmonary tuberculosis and their association with minimum inhibitory concentration of isoniazid	Jaiswal I et al.	2017	NS	India	INH	70	katG-50
Mutations in the embB Gene and Their Association with Ethambutol Resistance in Multidrug-Resistant Mycobacterium tuberculosis Clinical Isolates from Poland	Bakula Z et al.	2013	2004	Poland	EMB	50	embB-17
