## Supplementary material for "Confronting global eradication of TB head on: Uncovering the root of drug resistance and bacterial survival strategies through a comprehensive computational study of first-line TB drug resistant mutations": S2. Atlas of first-line 4 drug target and single mutation frequency.xlsx

### Sheet: Sheet1
		Atlas of single mutation frequency in the four first-line drug targets
katG Single mutation frequency								pncA Single mutation frequency							embA Single mutation frequency								embB Single mutation frequency								embC Single mutation frequency								rpoB Single mutation frequency
Codon Number	Amino acid Substitution	Number of INH Resistant isolates	Mutation count	Single mutation frequency				Codon Number	Amin acid substitution	Number of PZA resistant isolates	Mutation count	Single mutation frequency			Codon Number	Amin acid substitution	Number of EMB resistant isolates	Mutation count	Single mutation frequency				Codon Number	Amin acid substitution	Number of EMB resistant isolates	Mutation count	Single mutation frequency				Codon Number	Amino acid substitution	Number of EMB resistant isolates	Mutation count	Single mutation frequency				Codon Number	Amin acid substitution	RIF resistant isolate	Mutation count	Single mutation frequency
315	S/T	5667	3433	60.5788				10	Q/P	2608	38	1.45706			4	D/N	71	2	2.8169				306	M/V	1765	515	29.1785				270	T/I	69	31	44.9275				450	S/L	5143	2916	56.6984
463	R/L	2400	330	13.75				68	W/R	2608	27	1.03528			5	G/S	71	2	2.8169				306	M/I	1765	318	18.017				981	V/L	69	30	43.4783				445	H/Y	5143	412	8.01089
315	S/N	5667	167	2.94689				103	Y/D	2608	27	1.03528			913	P/S	6	2	33.3333				406	G/A	1592	75	4.71106				738	R/Q	69	5	7.24638				435	D/V	5143	334	6.49426
315	S/R	5667	41	0.723487				141	Q/P	2608	25	0.958589			5	G/V	71	1	1.40845				497	Q/R	1247	72	5.77386				213	S/C	69	2	2.89855				445	H/D	5143	233	4.53043
315	S/I	5667	34	0.599965				12	D/A	2608	23	0.881902			105	L/V	130	1	0.769231				306	M/L	1765	65	3.68272				251	L/R	69	2	2.89855				445	H/R	5143	160	3.11102
337	Y/C	2884	20	0.693481				133	I/T	2608	23	0.881902			122	V/G	130	1	0.769231				406	G/D	1592	54	3.39196				254	A/G	69	2	2.89855				435	D/Y	5143	128	2.48882
138	N/D	2088	20	0.957854				68	W/G	2608	22	0.843558			125	V/G	130	1	0.769231				497	Q/K	1247	30	2.40577				297	I/L	69	2	2.89855				452	L/P	5143	109	2.11939
264	A/T	2158	19	0.880445				57	H/R	2608	21	0.805215			200	G/S	115	1	0.869565				354	D/A	1395	24	1.72043				394	N/D	69	2	2.89855				450	S/W	5143	107	2.0805
345	K/T	2884	18	0.624133				140	R/S	2608	21	0.805215			201	A/T	115	1	0.869565				406	G/S	1592	22	1.38191				150	P/S	69	1	1.44928				445	H/L	5143	96	1.86661
394	T/A	2326	18	0.773861				57	H/D	2608	20	0.766871			206	V/M	115	1	0.869565				378	E/A	1390	15	1.07914				244	A/T	69	1	1.44928				441	S/L	5143	84	1.63329
104	R/Q	2187	18	0.823045				125	V/G	2608	20	0.766871			331	A/T	115	1	0.869565				319	Y/C	1522	14	0.919842				247	A/P	69	1	1.44928				430	L/P	5025	79	1.57214
106	A/V	2187	18	0.823045				172	L/P	2608	20	0.766871			343	V/L	115	1	0.869565				497	Q/P	1247	11	0.882117				272	G/S	69	1	1.44928				435	D/G	5143	67	1.30274
107	W/R	2187	18	0.823045				7	V/G	2608	18	0.690184			350	G/D	115	1	0.869565				334	Y/H	1477	10	0.677048				285	H/Y	69	1	1.44928				445	H/N	5143	45	0.874976
109	A/V	2187	18	0.823045				159	L/R	2608	17	0.65184			380	R/P	115	1	0.869565				328	D/G	1556	9	0.578406				287	V/F	69	1	1.44928				445	H/C	5143	28	0.544429
229	Y/F	2123	18	0.847857				85	L/P	2608	16	0.613497			468	V/A	6	1	16.6667				281	A/V	1222	8	0.654664				288	G/W	69	1	1.44928				432	Q/K	5025	27	0.537313
143	K/T	2088	18	0.862069				120	L/P	2608	16	0.613497			554	G/D	6	1	16.6667				296	N/H	1222	7	0.572831				288	G/V	69	1	1.44928				432	Q/P	5025	24	0.477612
573	D/N	2088	18	0.862069				132	G/D	2608	16	0.613497			576	A/T	6	1	16.6667				406	G/P	1592	6	0.376884				296	Y/H	69	1	1.44928				445	H/P	5143	24	0.466654
728	W/C	2088	18	0.862069				8	D/G	2608	15	0.575153			639	P/S	6	1	16.6667				328	D/Y	1556	6	0.385604				296	Y/S	69	1	1.44928				432	Q/L	5025	19	0.378109
735	D/N	2088	18	0.862069				58	F/L	2608	15	0.575153			769	P/T	6	1	16.6667				319	Y/S	1522	6	0.394218				297	I/T	69	1	1.44928				450	S/F	5143	17	0.330546
316	G/S	2957	16	0.541089				76	T/P	2608	15	0.575153			838	P/L	6	1	16.6667				330	F/L	1477	6	0.406229				300	M/R	69	1	1.44928				434	M/I	5143	16	0.311102
315	S/G	5667	9	0.158814				96	K/E	2608	15	0.575153											406	G/C	1592	5	0.31407				302	R/G	69	1	1.44928				413	N/H	798	10	1.25313
275	T/A	2257	8	0.354453				97	G/S	2608	15	0.575153											246	G/R	1132	5	0.441696				303	V/G	69	1	1.44928				435	D/E	5143	10	0.194439
155	Y/C	2088	8	0.383142				135	T/P	2608	15	0.575153											504	E/D	1041	5	0.480307				305	E/D	69	1	1.44928				450	S/Q	5143	9	0.174995
280	P/H	2257	7	0.310146				47	T/A	2608	14	0.53681											360	V/A	1390	4	0.28777				307	A/T	69	1	1.44928				445	H/S	5143	8	0.155551
85	T/P	2187	7	0.320073				51	H/Q	2608	14	0.53681											404	P/S	1390	4	0.28777				308	G/D	40	1	2.5				451	A/D	5143	8	0.155551
251	T/M	2158	7	0.324374				14	C/R	2608	13	0.498466											299	D/E	1267	4	0.315706				309	Y/N	40	1	2.5				430	L/R	5025	7	0.139303
121	G/C	2088	7	0.335249				54	P/L	2608	13	0.498466											507	R/K	1041	4	0.384246				310	M/K	40	1	2.5				437	N/T	5143	7	0.136107
162	A/T	2088	7	0.335249				10	Q/R	2608	12	0.460123											1024	D/N	927	4	0.431499				325	G/S	40	1	2.5				448	R/L	5143	7	0.136107
607	E/K	2088	7	0.335249				94	F/L	2608	12	0.460123											319	Y/D	1522	3	0.197109				326	W/R	40	1	2.5				424	F/V	1899	6	0.315956
322	T/A	3189	5	0.156789				139	V/A	2608	12	0.460123											354	D/N	1395	3	0.215054				327	Y/N	40	1	2.5				435	D/F	5143	6	0.116663
326	T/M	2928	5	0.170765				139	V/G	2608	11	0.421779											358	G/V	1390	3	0.215827				329	D/E	69	1	1.44928				441	S/F	5143	6	0.116663
141	L/F	2088	5	0.239464				175	M/I	2608	11	0.421779											368	E/Q	1390	3	0.215827				378	A/V	69	1	1.44928				424	F /L	1899	5	0.263296
315	S/D	5667	4	0.0705841				71	H/D	2608	10	0.383436											397	P/T	1390	3	0.215827				406	I/L	69	1	1.44928				428	S/R	3978	5	0.125691
317	I/L	2928	4	0.136612				142	T/M	2608	10	0.383436											402	L/V	1390	3	0.215827				426	A/T	69	1	1.44928				429	Q/H	3978	5	0.125691
300	W/G	2883	4	0.138744				1	M/T	2608	9	0.345092											448	G/V	1199	3	0.250209				451	V/I	69	1	1.44928				435	D/H	5143	5	0.0972195
309	G/V	2870	4	0.139373				12	D/G	2608	9	0.345092											460	R/C	1199	3	0.250209				707	P/L	69	1	1.44928				441	S/Q	5143	5	0.0972195
110	A/V	2187	4	0.182899				35	L/R	2608	9	0.345092											347	S/C	1583	2	0.126342				725	Q/R	69	1	1.44928				447	R/P	5143	5	0.0972195
328	W/C	3192	3	0.093985				49	D/A	2608	9	0.345092											328	D/H	1556	2	0.128535				987	V/A	69	1	1.44928				454	P/S	5095	5	0.0981354
305	G/A	2870	3	0.10453				62	P/L	2608	9	0.345092											356	A/F	1390	2	0.143885												430	L/K	5025	4	0.079602
309	G/S	2870	3	0.10453				175	M/V	2608	9	0.345092											359	L/I	1390	2	0.143885												434	M/V	5143	4	0.0777756
311	D/F	2870	3	0.10453				31	I/S	2608	8	0.306748											368	E/D	1390	2	0.143885												435	D/A	5143	4	0.0777756
406	D/A	2400	3	0.125				46	A/V	2608	8	0.306748											374	G/V	1390	2	0.143885												437	N/Y	5143	4	0.0777756
98	Y/S	2187	3	0.137174				51	H/P	2608	8	0.306748											377	V/G	1390	2	0.143885												437	N/H	5143	4	0.0777756
172	A/V	2088	3	0.143678				68	W/C	2608	8	0.306748											380	S/R	1390	2	0.143885												438	N/K	5143	4	0.0777756
328	W/R	3192	2	0.0626566				103	Y/H	2608	8	0.306748											384	Y/N	1390	2	0.143885												444	T/P	5143	4	0.0777756
322	T/N	3189	2	0.0627156				155	V/G	2608	8	0.306748											412	S/P	1281	2	0.156128												445	H/Q	5143	4	0.0777756
295	Q/P	3008	2	0.0664894				8	D/E	2608	7	0.268405											431	A/T	1281	2	0.156128												431	S/T	5025	3	0.0597015
321	W/S	2928	2	0.068306				8	D/N	2608	7	0.268405											482	M/I	1202	2	0.166389												432	Q/H	5025	3	0.0597015
329	D/G	2884	2	0.0693481				12	D/E	2608	7	0.268405											50	V/A	927	2	0.21575												437	N/I	5143	3	0.0583317
336	L/R	2884	2	0.0693481				51	H/R	2608	7	0.268405											74	L/R	927	2	0.21575												441	S/N	5143	3	0.0583317
300	W/C	2883	2	0.0693722				94	F/C	2608	7	0.268405											565	S/G	927	2	0.21575												441	S/W	5143	3	0.0583317
309	G/A	2870	2	0.0696864				97	G/D	2608	7	0.268405											1002	H/R	927	2	0.21575												445	H/T	5143	3	0.0583317
311	D/G	2870	2	0.0696864				102	A/V	2608	7	0.268405											306	M/F	1765	1	0.0566572												445	H/G	5143	3	0.0583317
311	D/E	2870	2	0.0696864				130	V/G	2608	7	0.268405											306	M/T	1765	1	0.0566572												454	P/H	5095	3	0.0588813
397	W/Y	2400	2	0.0833333				132	G/S	2608	7	0.268405											406	G/K	1592	1	0.0628141												491	I/F	981	3	0.30581
409	A/D	2400	2	0.0833333				139	V/L	2608	7	0.268405											406	G/R	1592	1	0.0628141												170	V/F	798	2	0.250627
428	G/R	2400	2	0.0833333				142	T/K	2608	7	0.268405											347	S/T	1583	1	0.0631712												426	G/D	2982	2	0.0670691
463	R/H	2400	2	0.0833333				146	A/T	2608	7	0.268405											345	D/G	1583	1	0.0631712												428	S/T	3180	2	0.0628931
248	I/M	2303	2	0.0868432				63	D/G	2608	6	0.230061											347	S/I	1583	1	0.0631712												431	S/C	5025	2	0.039801
270	H/A	2257	2	0.0886132				72	C/R	2608	6	0.230061											328	D/V	1556	1	0.0642674												431	S/I	5025	2	0.039801
271	T/V	2257	2	0.0886132				82	H/R	2608	6	0.230061											309	V/A	1522	1	0.065703												431	S/R	5025	2	0.039801
275	T/P	2257	2	0.0886132				134	A/V	2608	6	0.230061											309	V/G	1522	1	0.065703												431	S/M	5025	2	0.039801
279	G/D	2257	2	0.0886132				140	R/P	2608	6	0.230061											310	A/R	1522	1	0.065703												432	Q/E	5025	2	0.039801
101	L/P	2193	2	0.0911993				171	A/E	2608	6	0.230061											311	D/R	1522	1	0.065703												435	D/T	5143	2	0.0388878
94	D/N	2187	2	0.0914495				177	T/P	2608	6	0.230061											311	D/F	1522	1	0.065703												436	Q/L	5143	2	0.0388878
261	E/K	2158	2	0.0926784				43	H/P	2608	5	0.191718											311	D/G	1522	1	0.065703												437	N/D	5143	2	0.0388878
261	E/Q	2158	2	0.0926784				49	D/G	2608	5	0.191718											311	D/H	1522	1	0.065703												442	G/W	5143	2	0.0388878
234	G/R	2123	2	0.0942063				51	H/Y	2608	5	0.191718											312	H/R	1522	1	0.065703												445	H/A	5143	2	0.0388878
218	N/K	2103	2	0.0951022				54	P/Q	2608	5	0.191718											315	Y/L	1522	1	0.065703												446	K/N	5143	2	0.0388878
587	L/P	2101	2	0.0951928				57	H/Y	2608	5	0.191718											316	M/I	1522	1	0.065703												446	K/Q	5143	2	0.0388878
138	N/H	2088	2	0.0957854				67	S/P	2608	5	0.191718											317	S/F	1522	1	0.065703												448	R/Q	5143	2	0.0388878
138	N/S	2088	2	0.0957854				71	H/Y	2608	5	0.191718											317	S/T	1522	1	0.065703												450	S/A	5143	2	0.0388878
155	Y/S	2088	2	0.0957854				94	F/S	2608	5	0.191718											318	N/H	1522	1	0.065703												452	L/E	5143	2	0.0388878
172	A/T	2088	2	0.0957854				104	S/R	2608	5	0.191718											318	N/S	1522	1	0.065703												452	L/V	5143	2	0.0388878
315	S/A	5667	1	0.017646				136	D/Y	2608	5	0.191718											318	N/K	1522	1	0.065703												455	G/D	5095	2	0.0392542
315	S/L	5667	1	0.017646				137	H/P	2608	5	0.191718											319	Y/N	1522	1	0.065703												460	E/G	1091	2	0.183318
328	W/L	3192	1	0.0313283				142	T/A	2608	5	0.191718											320	F/L	1522	1	0.065703												480	I/V	1091	2	0.183318
328	W/S	3192	1	0.0313283				154	R/G	2608	5	0.191718											322	W/C	1522	1	0.065703												483	P/L	981	2	0.203874
322	T/M	3189	1	0.0313578				172	L/R	2608	5	0.191718											322	W/R	1522	1	0.065703												427	T/P	3133	1	0.0319183
316	G/D	2957	1	0.0338181				3	A/E	2608	4	0.153374											330	F/I	1477	1	0.0677048												427	T/S	3133	1	0.0319183
303	S/W	2949	1	0.0339098				7	V/F	2608	4	0.153374											330	F/V	1477	1	0.0677048												428	S/Q	3180	1	0.0314465
317	I/V	2928	1	0.034153				17	G/D	2608	4	0.153374											331	G/R	1477	1	0.0677048												428	S/G	3180	1	0.0314465
318	E/V	2928	1	0.034153				31	I/T	2608	4	0.153374											332	W/R	1477	1	0.0677048												428	S/I	3180	1	0.0314465
318	E/G	2928	1	0.034153				57	H/P	2608	4	0.153374											354	D/T	1395	1	0.0716846												430	L/V	5025	1	0.0199005
321	W/R	2928	1	0.034153				59	S/P	2608	4	0.153374											356	A/S	1390	1	0.0719424												430	L/M	5025	1	0.0199005
321	W/L	2928	1	0.034153				63	D/A	2608	4	0.153374											356	A/V	1390	1	0.0719424												431	S/N	5025	1	0.0199005
321	W/G	2928	1	0.034153				69	P/R	2608	4	0.153374											357	A/S	1390	1	0.0719424												431	S/G	5025	1	0.0199005
324	T/P	2928	1	0.034153				76	T/I	2608	4	0.153374											357	A/T	1390	1	0.0719424												433	F/L	5025	1	0.0199005
308	T/P	2899	1	0.0344947				85	L/R	2608	4	0.153374											357	A/V	1390	1	0.0719424												433	F/V	5025	1	0.0199005
312	A/V	2892	1	0.0345781				96	K/T	2608	4	0.153374											360	V/M	1390	1	0.0719424												434	M/T	5143	1	0.0194439
312	A/R	2892	1	0.0345781				96	K/N	2608	4	0.153374											366	S/L	1390	1	0.0719424												435	D/N	5143	1	0.0194439
312	A/G	2892	1	0.0345781				128	V/G	2608	4	0.153374											366	S/P	1390	1	0.0719424												435	D/P	5143	1	0.0194439
314	T/N	2892	1	0.0345781				138	C/R	2608	4	0.153374											367	R/P	1390	1	0.0719424												435	D/K	5143	1	0.0194439
299	G/C	2889	1	0.0346141				139	V/M	2608	4	0.153374											368	E/A	1390	1	0.0719424												436	Q/P	5143	1	0.0194439
331	S/C	2884	1	0.0346741				151	L/S	2608	4	0.153374											369	V/L	1390	1	0.0719424												437	N/S	5143	1	0.0194439
335	I/T	2884	1	0.0346741				155	V/A	2608	4	0.153374											369	V/A	1390	1	0.0719424												439	P/S	5143	1	0.0194439
335	I/V	2884	1	0.0346741				162	G/D	2608	4	0.153374											370	L/R	1390	1	0.0719424												440	L/M	5143	1	0.0194439
336	L/P	2884	1	0.0346741				165	A/T	2608	4	0.153374											371	P/R	1390	1	0.0719424												440	L/P	5143	1	0.0194439
341	W/S	2884	1	0.0346741				3	A/P	2608	3	0.115031											375	P/A	1390	1	0.0719424												441	S/P	5143	1	0.0194439
344	T/P	2884	1	0.0346741				4	L/S	2608	3	0.115031											377	V/M	1390	1	0.0719424												445	H/E	5143	1	0.0194439
350	A/S	2884	1	0.0346741				6	I/T	2608	3	0.115031											377	V/E	1390	1	0.0719424												446	K/R	5143	1	0.0194439
357	D/H	2884	1	0.0346741				8	D/Y	2608	3	0.115031											378	E/K	1390	1	0.0719424												446	K/E	5143	1	0.0194439
357	D/N	2884	1	0.0346741				9	V/G	2608	3	0.115031											379	A/T	1390	1	0.0719424												447	R/H	5143	1	0.0194439
379	A/V	2884	1	0.0346741				10	Q/K	2608	3	0.115031											379	A/D	1390	1	0.0719424												448	R/P	5143	1	0.0194439
380	T/I	2884	1	0.0346741				13	F/L	2608	3	0.115031											380	S/N	1390	1	0.0719424												448	R/G	5143	1	0.0194439
384	L/R	2884	1	0.0346741				19	L/P	2608	3	0.115031											380	S/G	1390	1	0.0719424												450	S/Y	5143	1	0.0194439
385	R/P	2884	1	0.0346741				27	L/P	2608	3	0.115031											380	S/D	1390	1	0.0719424												450	S/G	5143	1	0.0194439
300	W/R	2883	1	0.0346861				34	Y/D	2608	3	0.115031											388	A/G	1390	1	0.0719424												450	S/C	5143	1	0.0194439
302	S/R	2870	1	0.0348432				68	W/L	2608	3	0.115031											393	T/A	1390	1	0.0719424												452	L/R	5143	1	0.0194439
307	G/R	2870	1	0.0348432				69	P/L	2608	3	0.115031											395	W/R	1390	1	0.0719424												452	L/M	5143	1	0.0194439
309	G/C	2870	1	0.0348432				96	K/Q	2608	3	0.115031											395	W/C	1390	1	0.0719424												453	G/A	5095	1	0.0196271
309	G/F	2870	1	0.0348432				120	L/R	2608	3	0.115031											397	P/R	1390	1	0.0719424												453	G/W	5095	1	0.0196271
311	D/Y	2870	1	0.0348432				121	R/P	2608	3	0.115031											397	P/Q	1390	1	0.0719424												453	G/V	5095	1	0.0196271
424	A/G	2560	1	0.0390625				135	T/N	2608	3	0.115031											398	F/H	1390	1	0.0719424												457	L/R	1091	1	0.091659
408	F/L	2400	1	0.0416667				137	H/R	2608	3	0.115031											398	F/Y	1390	1	0.0719424												481	E/G	1091	1	0.091659
415	L/P	2400	1	0.0416667				146	A/V	2608	3	0.115031											399	N/T	1390	1	0.0719424												482	T/P	1091	1	0.091659
442	V/G	2400	1	0.0416667				155	V/M	2608	3	0.115031											399	N/I	1390	1	0.0719424												487	N/S	981	1	0.101937
446	S/R	2400	1	0.0416667				160	T/P	2608	3	0.115031											399	N/D	1390	1	0.0719424												488	I/V	981	1	0.101937
449	L/F	2400	1	0.0416667				164	S/P	2608	3	0.115031											399	N/H	1390	1	0.0719424												493	S/L	821	1	0.121803
454	E/R	2400	1	0.0416667				4	L/W	2608	2	0.0766871											400	N/P	1390	1	0.0719424												507	E/G	821	1	0.121803
463	R/W	2400	1	0.0416667				13	F/S	2608	2	0.0766871											400	N/K	1390	1	0.0719424
471	Q/R	2400	1	0.0416667				14	C/W	2608	2	0.0766871											401	G/S	1390	1	0.0719424
485	G/V	2400	1	0.0416667				14	C/Y	2608	2	0.0766871											404	P/A	1390	1	0.0719424
490	G/C	2400	1	0.0416667				26	A/G	2608	2	0.0766871											405	E/D	1390	1	0.0719424
490	G/D	2400	1	0.0416667				34	Y/S	2608	2	0.0766871											405	E/P	1390	1	0.0719424
496	R/L	2400	1	0.0416667				35	L/P	2608	2	0.0766871											412	S/L	1281	1	0.078064
498	R/H	2400	1	0.0416667				45	V/A	2608	2	0.0766871											423	M/T	1281	1	0.078064
491	G/C	2394	1	0.0417711				46	A/E	2608	2	0.0766871											426	S/N	1281	1	0.078064
388	P/S	2346	1	0.0426257				47	T/P	2608	2	0.0766871											430	P/L	1281	1	0.078064
388	P/L	2346	1	0.0426257				49	D/N	2608	2	0.0766871											435	V/G	1281	1	0.078064
274	K/R	2321	1	0.0430849				54	P/S	2608	2	0.0766871											436	V/G	1281	1	0.078064
505	W/S	2301	1	0.0434594				54	P/T	2608	2	0.0766871											437	T/A	1281	1	0.078064
11	T/A	2261	1	0.0442282				71	H/R	2608	2	0.0766871											298	S/A	1267	1	0.0789266
12	T/P	2261	1	0.0442282				71	H/T	2608	2	0.0766871											298	S/W	1267	1	0.0789266
35	N/D	2261	1	0.0442282				72	C/Y	2608	2	0.0766871											304	L/V	1267	1	0.0789266
61	A/T	2261	1	0.0442282				72	C/W	2608	2	0.0766871											497	Q/H	1247	1	0.0801925
63	D/E	2261	1	0.0442282				78	G/D	2608	2	0.0766871											497	Q/F	1247	1	0.0801925
68	V/G	2261	1	0.0442282				82	H/D	2608	2	0.0766871											281	A/S	1222	1	0.0818331
74	D/Y	2261	1	0.0442282				87	T/M	2608	2	0.0766871											282	V/G	1222	1	0.0818331
74	D/G	2261	1	0.0442282				94	F/P	2608	2	0.0766871											288	L/V	1222	1	0.0818331
269	G/T	2257	1	0.0443066				96	K/R	2608	2	0.0766871											293	I/T	1222	1	0.0818331
280	P/S	2257	1	0.0443066				97	G/A	2608	2	0.0766871											296	N/I	1222	1	0.0818331
285	G/R	2257	1	0.0443066				100	T/A	2608	2	0.0766871											296	N/K	1222	1	0.0818331
285	G/C	2257	1	0.0443066				100	T/P	2608	2	0.0766871											297	S/A	1222	1	0.0818331
285	G/D	2257	1	0.0443066				103	Y/S	2608	2	0.0766871											465	I/D	1202	1	0.0831947
289	E/D	2257	1	0.0443066				108	G/R	2608	2	0.0766871											469	R/P	1202	1	0.0831947
291	A/V	2257	1	0.0443066				114	T/A	2608	2	0.0766871											471	R/P	1202	1	0.0831947
291	A/T	2257	1	0.0443066				116	L/V	2608	2	0.0766871											446	P/H	1199	1	0.0834028
291	A/P	2257	1	0.0443066				125	V/F	2608	2	0.0766871											450	I/M	1199	1	0.0834028
117	D/A	2239	1	0.0446628				130	V/A	2608	2	0.0766871											452	V/L	1199	1	0.0834028
257	M/I	2195	1	0.0455581				132	G/A	2608	2	0.0766871											454	A/T	1199	1	0.0834028
84	M/I	2187	1	0.0457247				132	G/C	2608	2	0.0766871											459	G/A	1199	1	0.0834028
91	W/G	2187	1	0.0457247				132	G/R	2608	2	0.0766871											460	R/L	1199	1	0.0834028
91	W/R	2187	1	0.0457247				136	D/N	2608	2	0.0766871											461	P/S	1199	1	0.0834028
93	A/T	2187	1	0.0457247				138	C/Y	2608	2	0.0766871											239	L/P	1132	1	0.0883392
94	D/G	2187	1	0.0457247				148	R/S	2608	2	0.0766871											240	D/H	1132	1	0.0883392
105	M/I	2187	1	0.0457247				160	T/A	2608	2	0.0766871											257	R/W	1132	1	0.0883392
108	H/D	2187	1	0.0457247				161	A/P	2608	2	0.0766871											507	R/G	1041	1	0.0960615
108	H/Q	2187	1	0.0457247				171	A/V	2608	2	0.0766871											505	A/V	1024	1	0.0976562
118	G/A	2187	1	0.0457247				172	L/A	2608	2	0.0766871											13	N/S	927	1	0.107875
515	R/C	2182	1	0.0458295				180	V/G	2608	2	0.0766871											128	V/G	927	1	0.107875
525	Q/P	2175	1	0.045977				180	V/F	2608	2	0.0766871											557	M/I	927	1	0.107875
529	N/D	2162	1	0.0462535				182	L/S	2608	2	0.0766871											602	V/A	927	1	0.107875
241	P/S	2158	1	0.0463392				1	M/I	2608	1	0.0383436											624	N/D	927	1	0.107875
262	T/R	2158	1	0.0463392				3	A/S	2608	1	0.0383436											642	T/A	927	1	0.107875
230	V/A	2123	1	0.0471032				3	A/Q	2608	1	0.0383436											643	T/I	927	1	0.107875
232	P/R	2123	1	0.0471032				5	I/T	2608	1	0.0383436											745	G/D	927	1	0.107875
232	P/A	2123	1	0.0471032				5	I/S	2608	1	0.0383436											1000	M/R	927	1	0.107875
232	P/S	2123	1	0.0471032				6	I/S	2608	1	0.0383436
234	G/E	2123	1	0.0471032				6	I/L	2608	1	0.0383436
236	N/T	2123	1	0.0471032				7	V/A	2608	1	0.0383436
191	W/R	2103	1	0.0475511				7	V/I	2608	1	0.0383436
194	D/Y	2103	1	0.0475511				7	V/D	2608	1	0.0383436
195	E/K	2103	1	0.0475511				8	D/A	2608	1	0.0383436
206	G/D	2103	1	0.0475511				8	D/H	2608	1	0.0383436
217	E/G	2103	1	0.0475511				9	V/A	2608	1	0.0383436
700	S/P	2101	1	0.0475964				9	V/S	2608	1	0.0383436
121	G/V	2088	1	0.0478927				10	Q/H	2608	1	0.0383436
125	G/V	2088	1	0.0478927				12	D/H	2608	1	0.0383436
125	G/C	2088	1	0.0478927				12	D/N	2608	1	0.0383436
127	Q/P	2088	1	0.0478927				13	F/V	2608	1	0.0383436
128	R/Q	2088	1	0.0478927				17	G/S	2608	1	0.0383436
128	R/P	2088	1	0.0478927				18	S/P	2608	1	0.0383436
131	P/R	2088	1	0.0478927				19	L/R	2608	1	0.0383436
131	P/Q	2088	1	0.0478927				21	V/G	2608	1	0.0383436
138	N/T	2088	1	0.0478927				23	G/A	2608	1	0.0383436
142	D/N	2088	1	0.0478927				23	G/V	2608	1	0.0383436
146	R/W	2088	1	0.0478927				25	A/E	2608	1	0.0383436
161	W/Q	2088	1	0.0478927				27	L/R	2608	1	0.0383436
161	W/R	2088	1	0.0478927				28	A/V	2608	1	0.0383436
169	G/S	2088	1	0.0478927				28	A/D	2608	1	0.0383436
176	M/I	2088	1	0.0478927				41	Y/H	2608	1	0.0383436
186	G/V	2088	1	0.0478927				44	V/G	2608	1	0.0383436
573	D/G	2088	1	0.0478927				45	V/G	2608	1	0.0383436
611	L/R	2088	1	0.0478927				46	A/S	2608	1	0.0383436
629	G/S	2088	1	0.0478927				47	T/S	2608	1	0.0383436
636	A/E	2088	1	0.0478927				49	D/H	2608	1	0.0383436
652	S/A	2088	1	0.0478927				49	D/V	2608	1	0.0383436
653	L/P	2088	1	0.0478927				51	H/N	2608	1	0.0383436
705	R/L	2088	1	0.0478927				51	H/D	2608	1	0.0383436
717	Q/P	2088	1	0.0478927				53	D/A	2608	1	0.0383436
735	D/A	2088	1	0.0478927				54	P/R	2608	1	0.0383436
								57	H/Q	2608	1	0.0383436
								57	H/L	2608	1	0.0383436
								59	S/F	2608	1	0.0383436
								62	P/H	2608	1	0.0383436
								62	P/T	2608	1	0.0383436
								62	P/Q	2608	1	0.0383436
								64	Y/D	2608	1	0.0383436
								66	S/P	2608	1	0.0383436
								68	W/D	2608	1	0.0383436
								68	W/S	2608	1	0.0383436
								69	P/A	2608	1	0.0383436
								71	H/Q	2608	1	0.0383436
								71	H/P	2608	1	0.0383436
								71	H/N	2608	1	0.0383436
								71	H/E	2608	1	0.0383436
								73	V/F	2608	1	0.0383436
								76	T/A	2608	1	0.0383436
								79	A/T	2608	1	0.0383436
								79	A/G	2608	1	0.0383436
								80	D/E	2608	1	0.0383436
								80	D/N	2608	1	0.0383436
								81	F/S	2608	1	0.0383436
								82	H/L	2608	1	0.0383436
								83	P/R	2608	1	0.0383436
								93	V/M	2608	1	0.0383436
								99	Y/D	2608	1	0.0383436
								102	A/T	2608	1	0.0383436
								103	Y/C	2608	1	0.0383436
								105	G/R	2608	1	0.0383436
								112	N/Y	2608	1	0.0383436
								114	T/P	2608	1	0.0383436
								116	L/R	2608	1	0.0383436
								118	N/T	2608	1	0.0383436
								119	W/L	2608	1	0.0383436
								119	W/G	2608	1	0.0383436
								119	W/R	2608	1	0.0383436
								119	W/C	2608	1	0.0383436
								125	V/D	2608	1	0.0383436
								125	V/L	2608	1	0.0383436
								130	V/L	2608	1	0.0383436
								131	V/F	2608	1	0.0383436
								134	A/S	2608	1	0.0383436
								135	T/A	2608	1	0.0383436
								136	D/H	2608	1	0.0383436
								136	D/G	2608	1	0.0383436
								137	H/D	2608	1	0.0383436
								138	C/T	2608	1	0.0383436
								138	C/W	2608	1	0.0383436
								138	C/S	2608	1	0.0383436
								140	R/H	2608	1	0.0383436
								142	T/P	2608	1	0.0383436
								143	A/P	2608	1	0.0383436
								143	A/G	2608	1	0.0383436
								143	A/T	2608	1	0.0383436
								146	A/P	2608	1	0.0383436
								146	A/E	2608	1	0.0383436
								148	R/C	2608	1	0.0383436
								154	R/T	2608	1	0.0383436
								155	V/L	2608	1	0.0383436
								157	V/G	2608	1	0.0383436
								159	L/P	2608	1	0.0383436
								160	T/K	2608	1	0.0383436
								162	G/A	2608	1	0.0383436
								163	V/A	2608	1	0.0383436
								168	T/P	2608	1	0.0383436
								168	T/N	2608	1	0.0383436
								171	A/T	2608	1	0.0383436
								171	A/P	2608	1	0.0383436
								175	M/T	2608	1	0.0383436
								175	M/R	2608	1	0.0383436
								184	C/Y	2608	1	0.0383436
