## Supplementary material for "Confronting global eradication of TB head on: Uncovering the root of drug resistance and bacterial survival strategies through a comprehensive computational study of first-line TB drug resistant mutations": S3. Number of amino acid substitutions in mutated position in first-line drug targets.xlsx

### Sheet: Sheet1
		Number of amino acid substitutions in mutated position in first-line drug targets
embA						embB						embC						katG						pncA							rpoB
embA Codon number	Amino acid at that position	Amino acid substitution	No. of types of different substitution			embB Codon number	Amino acid at that position	Amino acid substitution	No. of different types of substitution			embC Codon number	Amino acid	Substitution	No. of different types of substitution			katG Codon number	Amino acid at that position	Amino acid substitution	No. of different types of substitution			pncA Codon number	Amino acid at that position	Amino acid substitution	No. of different types of substitution				rpoB Codon Number	Amino acid present at that position	Amino acid substitution	No. of different types of substitution
5	G	S, V	2			406	G	P, S, C, K, R, D, A	7			288	G	W, V	2			315	S	R, T, N, G, A, D, L, I,	8			71	H	Q, Y, P, D, N, R, T, E	8				445	H	Y, D, R, L, N, C, P, S, Q, T, G, A, E	13
4	D	N	1			306	M	L, V, F, I, T	5			296	Y	H, S	2			309	G	C, S, V, A, F	5			8	D	E, A, G, H, N, Y	6				435	D	V, Y, G, E, F, H, A, T, N, P, K	11
105	L	V	1			497	Q	P, H, F, R, K	5			297	I	L, T	2			138	N	H, D, S, T	4			51	H	N, Y, P, R, D, Q	6				450	S	L, W, F, Q, A, Y, G, C	8
122	V	G	1			311	D	R, F, G, H	4			150	P	S	1			311	D	Y, F, G, E	4			57	H	D, Y, P, Q, R, L	6				431	S	T, C, I, R, M, N, G	7
125	V	G	1			319	Y	N, D, C, S	4			213	S	C	1			321	W	R, L, G, S	4			68	W	R, D, C, G, S, L,	6				437	N	T, Y, H, I, D, S	6
200	G	S	1			328	D	Y, G, H, V	4			244	A	T	1			328	W	L, R, S, C	4			7	V	G, A, F, I, D	5				441	S	L, F, Q, N, W, P	6
201	A	T	1			380	S	R, N, G, D	4			247	A	P	1			232	P	R, A, S	3			12	D	E, H, G, A, N	5				428	S	R, T, Q, G, I	5
206	V	M	1			399	N	T, I, D, H	4			251	L	R	1			285	G	R, C, D	3			49	D	A, N, H, V, G	5				430	L	P, R, K, V, M	5
331	A	T	1			296	N	H, I, K	3			254	A	G	1			291	A	V, T, P	3			54	P	Q, S, R, T, L	5				432	Q	K, P, L, H, E	5
343	V	L	1			318	N	H, S, K	3			270	T	I	1			300	W	C, R, G	3			96	K	R, E, Q, T, N	5				452	L	P, E, V, R, M	5
350	G	D	1			330	F	I, L, V	3			272	G	S	1			312	A	V, R, G	3			132	G	A, C, R, D, S	5				446	K	N, Q, R, E	4
380	R	P	1			347	S	T, C, I	3			285	H	Y	1			322	T	A, N, M	3			138	C	R, T, W, S, Y	5				448	R	L, Q, P, G	4
468	V	A	1			354	D	N, T, A	3			287	V	F	1			463	R	W, H, L	3			3	A	E, S, Q, P	4				434	M	I, V, T	3
554	G	D	1			356	A	F, S, V	3			300	M	R	1			74	D	Y, G	2			10	Q	H, P, K, R	4				453	G	A, W, V	3
576	A	T	1			357	A	S, T, V	3			302	R	G	1			91	W	G, R	2			62	P	H, T, Q, L	4				424	F	V, L	2
639	P	S	1			368	E	Q, D, A	3			303	V	G	1			94	D	N, G	2			94	F	C, S, L, P	4				427	T	P, S	2
769	P	T	1			377	V	M, E, G	3			305	E	D	1			108	H	D, Q	2			103	Y	D, H, S, C	4				433	F	L, V	2
838	V	L	1			397	P	T, R, Q	3			307	A	T	1			121	G	C, V	2			119	W	L, G, R, C	4				436	Q	L, P	2
913	P	S	1			281	A	S, V	2			308	G	D	1			125	G	V, C	2			125	V	D, F, L, G	4				440	L	M, P	2
						298	S	A, W	2			309	Y	N	1			128	R	Q, P	2			136	D	Y, N, H, G	4				447	R	P, H	2
						309	V	A, G	2			310	M	K	1			131	P	R, Q	2			139	V	M, L, G, A	4				454	P	S, H	2
						317	S	F, T	2			325	G	S	1			155	Y	S, C	2			142	T	P, A, K, M	4				170	V	F	1
						322	W	C, R	2			326	W	R	1			161	W	Q, R	2			146	A	P, E, T, V	4				413	N	H	1
						360	V	A, M	2			327	Y	N	1			172	A	T, V	2			155	V	M, G, L, A	4				426	G	D	1
						366	S	L, P	2			329	D	E	1			234	G	E, R	2			171	A	V, T, P, E	4				429	Q	H	1
						369	V	L, A	2			378	A	V	1			261	E	K, Q	2			175	M	T, R, I, V	4				438	N	K	1
						378	E	A, K	2			394	N	D	1			275	T	A, P	2			6	I	S, T, L	3				439	P	S	1
						379	A	T, D	2			406	I	L	1			280	P	S, H	2			9	V	A, G, S	3				442	G	W	1
						395	W	R, C	2			426	A	T	1			316	G	S, D	2			13	F	V, L, S	3				444	T	P	1
						398	F	H, Y	2			451	V	I	1			317	I	L, V	2			14	C	R, W, Y	3				451	A	D	1
						400	N	P, K	2			707	P	L	1			318	E	V, G	2			46	A	E, S, V	3				455	G	D	1
						404	P	A, S	2			725	Q	R	1			335	I	T, V	2			47	T	A, P, S	3				457	L	R	1
						405	E	D, P	2			738	R	Q	1			336	L	R, P	2			69	P	A, R, L	3				460	E	G	1
						412	S	P	2			981	V	L	1			357	D	H, N	2			72	C	R, Y, W	3				480	I	V	1
						460	R	C, L	2			987	V	A	1			388	P	S, L	2			76	T	P, A, I	3				481	E	G	1
						507	R	G, K	2									490	G	C, D	2			82	H	D, R, L	3				482	T	P	1
						13	N	S	1									573	D	G, N	2			97	G	A, S, D	3				483	P	L	1
						50	V	A	1									735	D	N, A	2			130	V	L, A, G	3				487	N	S	1
						74	L	R	1									11	T	A	1			135	T	A, N, P	3				488	I	V	1
						128	R	G	1									12	T	P	1			137	H	P, D, R	3				491	I	F	1
						239	L	P	1									35	N	D	1			140	R	P, H, S	3				493	S	L	1
						240	D	H	1									61	A	T	1			143	A	P, G, T,	3				507	E	G	1
						246	G	R	1									63	D	E	1			160	T	K, A, P	3
						257	R	W	1									68	V	G	1			172	L	P, R, A	3
						282	V	G	1									84	M	I	1			1	M	I, T	2
						288	L	V	1									85	T	P	1			4	L	W, S	2
						293	I	T	1									93	A	T	1			5	I	T, S	2
						297	S	A	1									98	Y	S	1			17	G	S, D	2
						299	D	E	1									101	L	P	1			19	L	P, R	2
						304	L	V	1									104	R	Q	1			23	G	A, V	2
						310	A	R	1									105	M	I	1			27	L	R, P	2
						312	H	R	1									106	A	V	1			28	A	V, D	2
						315	Y	L	1									107	W	R	1			31	I	T, S	2
						316	M	I	1									109	A	V	1			34	Y	D, S	2
						320	F	L	1									110	A	V	1			35	L	R, P	2
						331	G	R	1									117	D	A	1			45	V	G, A	2
						332	W	R	1									118	G	A	1			59	S	F, P	2
						334	Y	H	1									127	Q	P	1			63	D	A, G	2
						345	D	G	1									141	L	F	1			79	A	T, G	2
						358	G	V	1									142	D	N	1			80	D	E, N	2
						359	L	I	1									143	K	T	1			85	L	R, P	2
						367	R	P	1									146	R	W	1			100	T	A, P	2
						370	L	R	1									162	A	T	1			102	A	V, T	2
						371	P	R	1									169	G	S	1			114	T	A, P	2
						374	G	V	1									176	M	I	1			116	L	V, R	2
						375	P	A	1									186	G	V	1			120	L	R, P	2
						384	Y	N	1									191	W	R	1			134	A	S, V	2
						388	A	G	1									194	D	Y	1			148	R	C, S	2
						393	T	A	1									195	E	K	1			154	R	T, G	2
						401	G	S	1									206	G	D	1			159	L	P, R	2
						402	L	V	1									217	E	G	1			162	G	A, D	2
						423	M	T	1									218	N	K	1			168	T	P, N	2
						426	S	N	1									229	Y	F	1			180	V	G, F	2
						430	P	L	1									230	V	A	1			18	S	P	1
						431	A	T	1									236	N	T	1			21	V	G	1
						435	V	G	1									241	P	S	1			25	A	E	1
						436	V	G	1									248	I	M	1			26	A	G	1
						437	T	A	1									251	T	M	1			41	Y	H	1
						446	P	H	1									257	M	I	1			43	H	P	1
						448	G	V	1									262	T	R	1			44	V	G	1
						450	I	M	1									264	A	T	1			53	D	A	1
						452	V	L	1									269	G	T	1			58	F	L	1
						454	A	T	1									270	H	A	1			64	Y	D	1
						459	G	A	1									271	T	V	1			66	S	P	1
						461	P	S	1									274	K	R	1			67	S	P	1
						465	I	D	1									279	G	D	1			73	V	F	1
						469	R	P	1									289	E	D	1			78	G	D	1
						471	R	P	1									295	Q	P	1			81	F	S	1
						482	M	I	1									299	G	C	1			83	P	R	1
						504	E	D	1									302	S	R	1			87	T	M	1
						505	A	V	1									303	S	W	1			93	V	M	1
						557	M	I	1									305	G	A	1			99	Y	D	1
						565	S	G	1									307	G	R	1			104	S	R	1
						602	V	A	1									308	T	P	1			105	G	R	1
						624	N	D	1									314	T	N	1			108	G	R	1
						642	T	A	1									324	T	P	1			112	N	Y	1
						643	T	I	1									326	T	M	1			118	N	T	1
						745	G	D	1									329	D	G	1			121	R	P	1
						1000	M	R	1									331	S	C	1			128	V	G	1
						1002	H	R	1									337	Y	C	1			131	V	F	1
						1024	D	N	1									341	W	S	1			133	I	T	1
																		344	T	P	1			141	Q	P	1
																		345	K	T	1			151	L	S	1
																		350	A	S	1			157	V	G	1
																		379	A	V	1			161	A	P	1
																		380	T	I	1			163	V	A	1
																		384	L	R	1			164	S	P	1
																		385	R	P	1			165	A	T	1
																		394	T	A	1			177	T	P	1
																		397	W	Y	1			182	L	S	1
																		406	D	A	1			184	C	Y	1
																		408	F	L	1
																		409	A	D	1
																		415	L	P	1
																		424	A	G	1
																		428	G	R	1
																		442	V	G	1
																		446	S	R	1
																		449	L	F	1
																		454	E	R	1
																		471	Q	R	1
																		485	G	V	1
																		491	G	C	1
																		496	R	L	1
																		498	R	H	1
																		505	W	S	1
																		515	R	C	1
																		525	Q	P	1
																		529	N	D	1
																		587	L	P	1
																		607	E	K	1
																		611	L	R	1
																		629	G	S	1
																		636	A	E	1
																		652	S	A	1
																		653	L	P	1
																		700	S	P	1
																		705	R	L	1
																		717	Q	P	1
																		728	W	C	1
