## Supplementary material for "Confronting global eradication of TB head on: Uncovering the root of drug resistance and bacterial survival strategies through a comprehensive computational study of first-line TB drug resistant mutations": S5. Conservation score, domain region and functional site of mutations in first-line drug targets.xlsx

### Sheet: Sheet1
		Conservation score, domain region and functional/structural impact and site of mutations in the first-line drug targets
Catalase-peroxidase (katG)									Pyrazinamidase (pncA)								β-subunit of RNA polymerase (rpoB)								Arabinosyltransferase (embA)								Arabinosyltransferase B (embB)								Arabinosyltransferase (embC)
Position	Amino acid	ConSurf Score	Buried/Exposed residue	Functional/Structural residue	Domain	Mutant site			Position	Amino acid	ConSurf Score	Buried/Exposed residue	Functional/Structural residue	Domain	Mutant site		Position	Amino acid	ConSurf Score	Buried/Exposed residue	Functional/Structural residue	Domain	Mutant site		Position	Amino Acid	ConSurf Score	Buried/Exposed residue	Functional/Structural residue	Domain	Mutant site		Position	Amino acid	ConSurf Score	Buried/Exposed residue	Functional/Structural residue	Domain	Mutant site		Position	Amino acid	ConSurf Score	Buried/Exposed residue	Functional/Structural residue	Domain	Mutant site
11	T	1	e		X	site-3			1	M	9	e	f	X	site-3		170	V	9	b	s	√	site-3		4	D	1	e		X	site-3		13	N	2	e		X	site-3		150	P	3	e		√	site-3
12	T	1	e		X	site-3			3	A	9	b	s	√	site-3		413	N	9	e	f	√	site-3		5	G	3	e		X	site-3		50	V	1	b		√	site-3		213	S	5	e		√	site-3
35	N	9	e	f	X	site-3			4	L	1	b		√	site-3		424	F	9	b	s	X	site-3		105	L	8	b		√	site-3		74	L	1	b		√	site-3		244	A	5	b		√	site-3
61	A	5	e		X	site-3			5	I	9	b	s	√	site-3		426	G	9	b	s	X	site-3		122	V	5	b		√	site-3		128	R	8	e	f	√	site-3		247	A	5	b		√	site-3
63	D	9	e	f	X	site-3			6	I	9	b	s	√	site-3		427	T	9	e	f	X	site-3		125	V	2	b		√	site-3		239	L	4	b		√	site-3		251	L	8	b		√	site-3
68	V	4	b		X	site-3			7	V	9	b	s	√	site-3		428	S	9	b	s	X	site-3		200	G	5	e		√	site-3		240	D	8	e	f	√	site-3		254	A	4	b		√	site-3
74	D	1	e		X	site-3			8	D	9	b	s	√	site-1		429	Q	9	e	f	X	site-3		201	A	1	b		√	site-3		246	G	5	e		√	site-3		270	T	1	e		√	site-3
84	M	6	b		√	site-3			9	V	9	b	s	√	site-3		430	L	9	b	s	X	site-3		206	V	6	b		√	site-3		257	R	8	e	f	√	site-3		272	G	1	b		√	site-3
85	T	5	e		√	site-3			10	Q	9	e	f	√	site-3		431	S	9	b	s	X	site-3		331	A	6	b		√	site-3		281	A	5	b		√	site-3		285	H	9	b	s	√	site-3
91	W	8	b		√	site-3			12	D	9	e	f	√	site-3		432	Q	9	e	f	√	site-1		343	V	6	b		√	site-3		282	V	3	b		√	site-3		287	V	6	b		√	site-3
93	A	9	b	s	√	site-3			13	F	8	e	f	√	site-1		433	F	9	b	s	√	site-3		350	G	5	e		√	site-3		288	L	4	b		√	site-3		288	G	7	b		√	site-3
94	D	9	e	f	√	site-3			14	C	7	b		√	site-3		434	M	9	b	s	√	site-3		380	R	9	e	f	√	site-3		293	I	6	b		√	site-3		296	Y	8	b		√	site-3
98	Y	8	b		√	site-3			17	G	7	e		√	site-3		435	D	1	e		√	site-3		468	V	1	b		√	site-3		296	N	1	e		√	site-3		297	I	5	b		√	site-3
101	L	4	b		√	site-1			18	S	9	e	f	√	site-3		436	Q	9	e	f	√	site-3		554	G	7	b		√	site-3		297	S	6	e		√	site-3		300	M	5	b		√	site-3
104	R	9	b	s	√	site-1			19	L	8	b		√	site-2		437	N	9	e	f	√	site-3		576	A	4	b		√	site-3		298	S	9	e	f	√	site-3		302	R	8	e	f	√	site-3
105	M	9	b	s	√	site-2			21	V	9	b	s	√	site-2		438	N	9	e	f	√	site-3		639	P	8	e	f	√	site-3		299	D	8	e	f	√	site-3		303	V	8	b		√	site-3
106	A	6	b		√	site-3			23	G	7	b		√	site-3		439	P	9	e	f	√	site-3		769	P	6	e		√	site-3		304	L	6	b		√	site-3		305	E	4	e		√	site-3
107	W	8	b		√	site-1			25	A	9	b	s	√	site-3		440	L	9	e	f	√	site-3		839	V	9	e	f	√	site-3		306	M	1	b		√	site-3		307	A	5	b		√	site-3
108	H	9	b	s	√	site-2			26	A	9	b	s	√	site-3		441	S	9	e	f	√	site-3		913	P	4	b		√	site-3		309	V	5	b		√	site-3		308	G	7	b		√	site-3
109	A	9	b	s	√	site-3			27	L	8	b		√	site-3		442	G	9	e	f	√	site-3										310	A	9	b	s	√	site-3		309	Y	8	b		√	site-3
110	A	9	b	s	√	site-3			28	A	9	b	s	√	site-3		444	T	9	e	f	√	site-3										311	D	2	b		√	site-3		310	M	5	b		√	site-3
117	D	9	e	f	√	site-3			31	I	9	b	s	√	site-3		445	H	9	e	f	√	site-2										312	H	4	b		√	site-3		325	G	4	e		√	site-3
118	G	8	b		√	site-3			34	Y	8	b		√	site-3		446	K	9	e	f	√	site-3										315	Y	8	b		√	site-3		326	W	7	b		√	site-3
121	G	8	b		√	site-3			35	L	8	b		√	site-3		447	R	9	e	f	√	site-1										316	M	6	b		√	site-3		327	Y	8	b		√	site-3
125	G	8	e	f	√	site-3			41	Y	8	e	f	√	site-3		448	R	9	b	s	√	site-3										317	S	3	b		√	site-3		329	D	5	b		√	site-3
127	Q	9	b	s	√	site-3			43	H	9	b	s	√	site-3		450	S	1	e		√	site-3										318	N	9	b	s	√	site-3		378	A	2	b		√	site-3
128	R	9	e	f	√	site-3			44	V	9	b	s	√	site-3		451	A	9	e	f	√	site-3										319	Y	8	b		√	site-3		394	N	9	e	f	√	site-3
131	P	8	e	f	√	site-3			45	V	9	b	s	√	site-3		452	L	1	b		√	site-3										320	F	5	b		√	site-3		406	I	6	b		√	site-3
138	N	9	e	f	√	site-3			46	A	9	b	s	√	site-3		453	G	9	b	s	√	site-3										322	W	4	b		√	site-3		426	A	9	b	s	√	site-3
141	L	8	b		√	site-3			47	T	9	b	s	√	site-2		454	P	9	e	f	√	site-3										328	D	4	e		√	site-3		451	V	5	b		√	site-3
142	D	9	e	f	√	site-3			49	D	9	e	f	√	site-1		455	G	9	e	f	√	site-3										330	F	8	b		√	site-3		707	P	8	b		√	site-3
143	K	6	e		√	site-3			51	H	9	e	f	√	site-1		457	L	9	b	s	√	site-3										331	G	4	e		√	site-3		725	Q	2	e		√	site-3
146	R	9	e	f	√	site-3			53	D	9	b	s	√	site-3		460	E	9	e	f	√	site-3										332	W	7	b		√	site-3		738	R	6	e		√	site-3
155	Y	4	e		√	site-3			54	P	8	e	f	√	site-2		480	I	9	e	f	√	site-3										334	Y	3	b		√	site-3		981	V	6	b		√	site-3
161	W	8	b		√	site-3			57	H	1	e		√	site-1		481	E	9	e	f	√	site-3										345	D	4	e		√	site-3		987	V	5	b		√	site-3
162	A	9	b	s	√	site-3			58	F	8	b		√	site-2		482	T	9	e	f	√	site-3										347	S	5	b		√	site-3
169	G	8	b		√	site-3			59	S	9	e	f	√	site-3		483	P	9	e	f	√	site-1										354	D	4	e		√	site-3
172	A	9	b	s	√	site-2			62	P	8	e	f	√	site-3		487	N	1	e		√	site-1										356	A	3	b		√	site-3
176	M	9	e	f	√	site-2			63	D	9	e	f	√	site-3		488	I	9	b	s	√	site-3										357	A	9	e	f	√	site-3
186	G	8	b		√	site-3			64	Y	8	e	f	√	site-3		491	I	9	b	s	√	site-1										358	G	2	b		√	site-3
191	W	8	e	f	√	site-3			66	S	9	e	f	√	site-3		493	S	9	b	s	√	site-3										359	L	5	b		√	site-3
194	D	6	e		√	site-3			67	S	9	e	f	√	site-3		507	E	9	e	f	X	site-3										360	V	5	b		√	site-3
195	E	5	e		√	site-3			68	W	7	e		√	site-2																		366	S	9	b	s	√	site-3
206	G	3	e		√	site-3			69	P	8	e	f	√	site-3																		367	R	8	e	f	√	site-3
217	E	6	e		√	site-3			71	H	9	e	f	√	site-1																		368	E	2	e		√	site-3
218	N	6	e		√	site-3			72	C	7	b		√	site-2																		369	V	8	b		√	site-3
229	Y	8	b		√	site-1			73	V	9	b	s	√	site-3																		370	L	8	b		√	site-3
230	V	9	b	s	√	site-1			76	T	9	e	f	√	site-3																		371	P	8	e	f	√	site-3
232	P	8	e	f	√	site-1			78	G	7	e		√	site-3																		374	G	7	b		√	site-3
234	G	8	e	f	√	site-2			79	A	9	b	s	√	site-3																		375	P	4	e		√	site-3
236	N	6	e		√	site-3			80	D	9	b	s	√	site-3																		377	V	8	b		√	site-3
241	P	8	e	f	√	site-3			81	F	8	e	f	√	site-3																		378	E	1	e		√	site-3
248	I	6	b		√	site-1			82	H	9	b	s	√	site-3																		379	A	4	e		√	site-3
251	T	9	b	s	√	site-2			83	P	8	e	f	√	site-3																		380	S	6	b		√	site-3
257	M	9	e	f	√	site-2			85	L	8	b		√	site-3																		384	Y	1	b		√	site-3
261	E	9	e	f	√	site-3			87	T	1	e		√	site-3																		388	A	4	b		√	site-3
262	T	9	b	s	√	site-2			93	V	9	b	s	√	site-3																		393	T	5	b		√	site-3
264	A	9	b	s	√	site-3			94	F	8	b		√	site-3																		395	W	7	b		√	site-3
269	G	8	b		√	site-1			96	K	9	e	f	√	site-2																		397	P	8	e	f	√	site-3
270	H	9	b	s	√	site-1			97	G	7	b		√	site-2																		398	F	8	b		√	site-3
271	T	6	b		√	site-3			99	Y	8	e	f	√	site-3																		399	N	9	e	f	√	site-3
274	K	9	e	f	√	site-1			100	T	9	b	s	√	site-3																		400	N	9	e	f	√	site-3
275	T	9	e	f	√	site-1			102	A	9	b	s	√	site-1																		401	G	7	e		√	site-3
279	G	8	e	f	√	site-3			103	Y	8	b		√	site-3																		402	L	8	b		√	site-3
280	P	5	e		√	site-3			104	S	9	b	s	√	site-3																		404	P	8	e	f	√	site-3
285	G	8	b		√	site-3			105	G	7	e		√	site-3																		405	E	9	e	f	√	site-3
289	E	9	e	f	√	site-3			108	G	7	b		√	site-3																		406	G	3	b		√	site-3
291	A	9	b	s	√	site-3			112	N	9	e	f	√	site-3																		412	S	4	b		√	site-3
295	Q	6	e		√	site-3			114	T	9	e	f	√	site-3																		423	M	5	b		√	site-3
299	G	8	e	f	√	site-3			116	L	8	b		√	site-3																		426	S	5	b		√	site-3
300	W	8	b		√	site-3			118	N	9	e	f	√	site-3																		430	P	8	e	f	√	site-3
302	S	6	e		√	site-3			119	W	7	b		√	site-3																		431	A	9	b	s	√	site-3
303	S	3	e		√	site-3			120	L	8	b		√	site-3																		435	V	3	b		√	site-3
305	G	8	e	f	√	site-3			121	R	9	e	f	√	site-3																		436	V	5	b		√	site-3
307	G	8	e	f	√	site-3			125	V	9	b	s	√	site-3																		437	T	5	b		√	site-3
308	T	1	e		√	site-3			128	V	9	b	s	√	site-3																		446	P	8	e	f	√	site-3
309	G	8	e	f	√	site-3			130	V	9	b	s	√	site-3																		448	G	7	b		√	site-3
311	D	9	e	f	√	site-3			131	V	9	b	s	√	site-3																		450	I	9	b	s	√	site-3
312	A	9	b	s	√	site-3			132	G	1	b		√	site-3																		452	V	5	b		√	site-3
314	T	5	e		√	site-1			133	I	9	b	s	√	site-2																		454	A	5	b		√	site-3
315	S	1	e		√	site-1			134	A	9	b	s	√	site-3																		459	G	4	b		√	site-3
316	G	8	b		√	site-2			135	T	9	b	s	√	site-3																		460	R	8	b		√	site-3
317	I	4	b		√	site-1			136	D	9	e	f	√	site-3																		461	P	4	e		√	site-3
318	E	9	e	f	√	site-2			137	H	9	e	f	√	site-3																		465	I	6	b		√	site-3
321	W	8	b		√	site-1			138	C	7	b		√	site-3																		469	R	5	e		√	site-3
322	T	9	e	f	√	site-3			139	V	9	b	s	√	site-3																		471	R	4	e		√	site-3
324	T	9	e	f	√	site-3			140	R	9	e	f	√	site-3																		482	M	6	b		√	site-3
326	T	9	e	f	√	site-3			141	Q	9	e	f	√	site-3																		497	Q	9	e	f	√	site-3
328	W	8	e	f	√	site-2			142	T	1	e		√	site-3																		504	E	9	e	f	√	site-3
329	D	5	e		√	site-3			143	A	9	b	s	√	site-3																		505	A	6	b		√	site-3
331	S	1	b		√	site-3			146	A	9	b	s	√	site-3																		507	R	8	e	f	√	site-3
335	I	1	b		√	site-3			148	R	9	e	f	√	site-3																		557	M	4	b		√	site-3
336	L	8	b		√	site-3			151	L	8	b		√	site-3																		565	S	1	e		√	site-3
337	Y	8	b		√	site-3			154	R	1	e		√	site-3																		602	V	4	b		√	site-3
341	W	8	b		√	site-3			155	V	1	b		√	site-3																		624	N	9	e	f	√	site-3
344	T	9	e	f	√	site-3			157	V	1	b		√	site-3																		642	T	1	b		√	site-3
345	K	9	e	f	√	site-3			159	L	1	b		√	site-3																		643	T	1	b		√	site-3
350	A	9	b	s	√	site-2			160	T	1	e		√	site-3																		745	G	4	b		√	site-3
357	D	9	e	f	√	site-3			161	A	1	e		√	site-3																		1000	M	5	e		√	site-3
379	A	2	b		√	site-3			162	G	7	e		√	site-3																		1002	H	4	e		√	site-3
380	T	6	b		√	site-1			163	V	1	b		√	site-3																		1024	D	4	e		√	site-3
384	L	1	b		√	site-2			164	S	1	e		√	site-3
385	R	9	e	f	√	site-3			165	A	1	b		√	site-3
388	P	8	e	f	√	site-3			168	T	1	b		√	site-3
394	T	9	b	s	√	site-3			171	A	1	b		√	site-3
397	W	8	b		√	site-3			172	L	1	b		√	site-3
406	D	1	e		√	site-3			175	M	1	b		√	site-3
408	F	4	b		√	site-1			177	T	1	e		√	site-3
409	A	9	b	s	√	site-3			180	V	1	b		√	site-3
415	L	8	b		√	site-2			182	L	8	b		√	site-3
424	A	3	b		√	site-3			184	C	1	b		√	site-3
428	G	8	e	f	√	site-3
442	V	5	b		√	site-3
446	S	1	e		√	site-3
449	L	8	b		√	site-3
454	E	2	b		√	site-3
463	R	1	e		√	site-3
471	Q	9	e	f	√	site-3
485	G	1	e		√	site-3
490	G	8	e	f	√	site-3
491	G	8	e	f	√	site-3
496	R	9	e	f	√	site-3
498	R	9	e	f	√	site-3
505	W	8	e	f	√	site-3
515	R	1	e		√	site-3
525	Q	9	e	f	√	site-3
529	N	9	e	f	√	site-3
573	D	9	e	f	√	site-3
587	L	8	b		√	site-3
607	E	9	e	f	√	site-3
611	L	1	b		√	site-3
629	G	8	b		√	site-3
636	A	6	e		√	site-3
652	S	1	e		√	site-3
653	L	8	b		√	site-3
700	S	6	b		√	site-3
705	R	9	e	f	√	site-3
717	Q	1	e		X	site-3
728	W	8	b		X	site-3
735	D	9	e	f	X	site-3
