## Supplementary material for "Confronting global eradication of TB head on: Uncovering the root of drug resistance and bacterial survival strategies through a comprehensive computational study of first-line TB drug resistant mutations": S6. Ligand-binding sites predicted by COACH-D and 3DLigandSite.xlsx

### Sheet: Sheet1
Ligand binding site for wild-type protein targets predicted by COACH-D and 3DLigandSite
First-line TB target protein	Ligand binding site
Catalase-peroxidase	100 PRO, 101 LEU, 103 ILE, 104 ARG, 107 TRP, 229 TYR, 230 VAL, 231 ASN, 232 PRO, 248 ILE, 252 PHE, 265 LEU, 266 ILE, 269 GLY, 270 HIS, 272 PHE, 273 GLY, 274 LYS, 275 THR, 276 HIS, 314 THR, 315 SER, 317 ILE, 321 TRP, 378 LEU, 380 THR, 408 PHE, 412 TRP
Pyrazinamidase	8 ASP, 13 PHE, 49 ASP, 51 HIS, 57 HIS, 71 HIS, 102 ALA
β-subunit RNA polymerase	432 GLN, 448 ARG,483 PRO, 487 ASN, 491 ILE, 604 ASN, 608 GLN, 785 ARG, 786 ILE, 878, 886, 1029
Arabinosyl transferase A	719 ALA, 722 ASN, 767 ILE, 853 THR, 890 GLN, 893 LYS, 895 GLN, 910 GLN, 942 VAL, 944 TYR, 1048 GLY, 1052 ARG
Arabinosyl transferase B	736 GLY, 739 ASN, 842 VAL, 1055 ARG, 1059 ARG
Arabinosyl transferase C	737 GLY, 740 ASN, 865 ARG, 899 GLN, 909 GLY, 944 ARG, 946 VAL, 1051 ASP, 1052 ASP, 1055 ARG
