## Supplementary material for "Confronting global eradication of TB head on: Uncovering the root of drug resistance and bacterial survival strategies through a comprehensive computational study of first-line TB drug resistant mutations": S8. Lethal mutations.xlsx

### Sheet: Sheet1
		Lethal mutations in the first-line drug targets
Catalase-peroxidase (katG)			Pyrazinamidase (pncA)			β-subunit of RNA polymerase (rpoB)			Arabinosyltransferase A (embA)			Arabinosyltransferase B (embB)			Arabinosyltransferase C (embC)
Mutation	Mutant site		Mutation	Mutant site		Mutation	Mutant site		Mutation	Mutant site		Mutation	Mutant site		Mutation	Mutant site
R104Q	site-1		D8A	site-1		Q432P	site-1		L105V	site-3		V128G	site-3		L215R	site-3
W107R	site-1		D8G	site-1		Q432H	site-1		R380P	site-3		D240H	site-3		G288W	site-3
Y229F	site-1		D8H	site-1		R447H	site-1		G554D	site-3		A310R	site-3		G288V	site-3
V230A	site-1		D8N	site-1		R447P	site-1		P639S	site-3		N318H	site-3		Y269H	site-3
P232R	site-1		D8Y	site-1		P483L	site-1		P838L	site-3		N318S	site-3		Y269S	site-3
P232A	site-1		F13V	site-1		I491F	site-1					N318K	site-3		R320G	site-3
P232S	site-1		F13L	site-1		H445N	site-2					Y319N	site-3		V330G	site-3
G269T	site-1		F13S	site-1		H445T	site-2					Y319D	site-3		G380D	site-3
H270A	site-1		D49A	site-1		H445S	site-2					Y319C	site-3		Y390N	site-3
T275A	site-1		D49N	site-1		H445G	site-2					Y319S	site-3		W362R	site-3
W321R	site-1		D49H	site-1		H445A	site-2					F330I	site-3		Y372N	site-3
W321L	site-1		D49G	site-1		H445R	site-2					F330L	site-3		N349D	site-3
W321G	site-1		H51N	site-1		H445Q	site-2					F330V	site-3		A462T	site-3
W321S	site-1		H51Q	site-1		N413H	site-3					W332R	site-3		P770L	site-3
M105I	site-2		H71Q	site-1		F424V	site-3					S366L	site-3
H108D	site-2		H71D	site-1		F 424L	site-3					R367P	site-3
H108Q	site-2		H71N	site-1		G426D	site-3					V369L	site-3
A172T	site-2		H71R	site-1		T427P	site-3					V369A	site-3
M176I	site-2		H71T	site-1		S428T	site-3					L370R	site-3
G234E	site-2		L19P	site-2		Q429H	site-3					G374V	site-3
G234R	site-2		L19R	site-2		L430P	site-3					V377M	site-3
T251M	site-2		V21G	site-2		L430V	site-3					V377E	site-3
M257I	site-2		T47A	site-2		L430R	site-3					W395R	site-3
T262R	site-2		P54Q	site-2		L430K	site-3					W395C	site-3
G316S	site-2		P54S	site-2		S431C	site-3					P397T	site-3
G316D	site-2		P54R	site-2		S431T	site-3					P397R	site-3
E318G	site-2		P54T	site-2		S431G	site-3					P397Q	site-3
W328L	site-2		P54L	site-2		F433V	site-3					F398H	site-3
W328R	site-2		W68R	site-2		F433L	site-3					N399D	site-3
W328S	site-2		W68D	site-2		M434I	site-3					N399H	site-3
W328C	site-2		W68C	site-2		N437H	site-3					N400K	site-3
A350S	site-2		W68G	site-2		N437S	site-3					G401S	site-3
L415P	site-2		W68S	site-2		N438K	site-3					L402V	site-3
W91G	site-3		W68L	site-2		P439S	site-3					P404A	site-3
W91R	site-3		C72R	site-2		L440P	site-3					P404S	site-3
A93T	site-3		C72Y	site-2		S441Q	site-3					E405D	site-3
D94N	site-3		C72W	site-2		G442W	site-3					P430L	site-3
D94G	site-3		K96R	site-2		T444P	site-3					P446H	site-3
Y98S	site-3		K96E	site-2		K446N	site-3					G448V	site-3
A110V	site-3		K96Q	site-2		K446R	site-3					Q497P	site-3
G121C	site-3		K96T	site-2		K446E	site-3					Q497H	site-3
G121V	site-3		K96N	site-2		K446Q	site-3					Q497R	site-3
G125C	site-3		G97A	site-2		R448P	site-3					N624D	site-3
Q127P	site-3		G97S	site-2		R448Q	site-3
R128Q	site-3		G97D	site-2		R448G	site-3
R128P	site-3		I133T	site-2		R448L	site-3
P131R	site-3		I5T	site-3		G453A	site-3
P131Q	site-3		I5S	site-3		G453W	site-3
N138H	site-3		I6S	site-3		G453V	site-3
N138D	site-3		I6T	site-3		P454H	site-3
N138S	site-3		V7G	site-3		P454S	site-3
N138T	site-3		V7A	site-3		G455D	site-3
D142N	site-3		V7F	site-3		L457R	site-3
R146W	site-3		V7I	site-3		E460G	site-3
W161Q	site-3		V9A	site-3		E481G	site-3
W161R	site-3		V9G	site-3		T482P	site-3
A162T	site-3		Q10H	site-3		S493L	site-3
G169S	site-3		Q10P	site-3		E507G	site-3
G186V	site-3		Q10K	site-3
W191R	site-3		Q10R	site-3
P241S	site-3		D12H	site-3
E261K	site-3		D12G	site-3
E261Q	site-3		D12A	site-3
A264T	site-3		D12N	site-3
G285C	site-3		C14R	site-3
G285D	site-3		C14W	site-3
A291T	site-3		L27R	site-3
G299C	site-3		A28D	site-3
W300C	site-3		I31T	site-3
W300R	site-3		I31S	site-3
W300G	site-3		L35R	site-3
G307R	site-3		L35P	site-3
G309C	site-3		V44G	site-3
G309S	site-3		V45G	site-3
D311F	site-3		V45A	site-3
D311G	site-3		S59F	site-3
A312R	site-3		V73F	site-3
A312G	site-3		G78D	site-3
T322A	site-3		F81S	site-3
T322M	site-3		L85R	site-3
T322N	site-3		L85P	site-3
T324P	site-3		V93M	site-3
T326M	site-3		F94C	site-3
L336R	site-3		F94L	site-3
L336P	site-3		Y99D	site-3
W341S	site-3		Y103D	site-3
T344P	site-3		Y103H	site-3
R385P	site-3		Y103S	site-3
P388S	site-3		Y103C	site-3
P388L	site-3		G105R	site-3
A409D	site-3		L116V	site-3
G490C	site-3		L120R	site-3
G490D	site-3		L120P	site-3
G491C	site-3		R121W	site-3
R496L	site-3		V125D	site-3
R498H	site-3		V125G	site-3
W505S	site-3		V128G	site-3
Q525P	site-3		V130A	site-3
E607K	site-3		V130G	site-3
G629S	site-3		A134S	site-3
L653P	site-3		A134V	site-3
R705L	site-3		D136H	site-3
W728C	site-3		C138S	site-3
D735N	site-3		C138Y	site-3
D735A	site-3		V139M	site-3
			V139L	site-3
			V139G	site-3
			V139A	site-3
			R140H	site-3
			R140P	site-3
			A146E	site-3
			A146T	site-3
			A146V	site-3
			R148C	site-3
			L182S	site-3
