## Supplementary material for "Confronting global eradication of TB head on: Uncovering the root of drug resistance and bacterial survival strategies through a comprehensive computational study of first-line TB drug resistant mutations": S9. Moderate mutations.xlsx

### Sheet: Sheet1
			Moderate mutations in the first-line drug targets
Catalase-peroxidase (katG)			Pyrazinamidase (pncA)			β-subunit of RNA polymerase (rpoB)			Arabinosyltransferase A (embA)			Arabinosyltransferase B (embB)			Arabinosyltransferase C (embC)
Mutation	Mutant site		Mutation	Mutant site		Mutation	Mutant site		Mutation	Mutant site		Mutation	Mutant site		Mutation	Mutant site
L101P	site-1		D8E	site-1		Q432K	site-1		V122G	site-3		L239P	site-3		S213C	site-3
K274R	site-1		D49V	site-1		Q432E	site-1		G200S	site-3		R257W	site-3		H285Y	site-3
T275P	site-1		H51Y	site-1		Q432L	site-1		V206M	site-3		I293T	site-3		M300R	site-3
S315G	site-1		H51P	site-1		H445C	site-2		A331T	site-3		S297A	site-3		M310K	site-3
T380I	site-1		H51R	site-1		H445L	site-2		V343L	site-3		S298W	site-3		V981L	site-3
F408L	site-1		H51D	site-1		H445Y	site-2		G350D	site-3		S298A	site-3
A172V	site-2		H57D	site-1		H445E	site-2		A576T	site-3		D299E	site-3
E318V	site-2		H57Q	site-1		H445P	site-2		P769T	site-3		M306L	site-3
L384R	site-2		H57R	site-1		H445D	site-2		P913S	site-3		M306F	site-3
N35D	site-3		H71Y	site-1		V170F	site-3					V309G	site-3
D63E	site-3		H71P	site-1		T427S	site-3					D311F	site-3
V68G	site-3		H71E	site-1		S428R	site-3					Y315L	site-3
T85P	site-3		A102T	site-1		S428Q	site-3					F320L	site-3
A106V	site-3		A102V	site-1		S428I	site-3					W322C	site-3
A109V	site-3		T47P	site-2		S428G	site-3					W322R	site-3
D117A	site-3		T47S	site-2		L430M	site-3					G331R	site-3
G118A	site-3		F58L	site-2		S431I	site-3					A357S	site-3
G125V	site-3		M1I	site-3		S431N	site-3					A357T	site-3
L141F	site-3		M1T	site-3		S431R	site-3					G358V	site-3
K143T	site-3		A3E	site-3		S431M	site-3					S366P	site-3
Y155S	site-3		A3S	site-3		M434T	site-3					P371R	site-3
E217G	site-3		A3Q	site-3		M434V	site-3					V377G	site-3
G279D	site-3		A3P	site-3		D435G	site-3					F398Y	site-3
G285R	site-3		L4W	site-3		D435N	site-3					N399T	site-3
E289D	site-3		L4S	site-3		D435H	site-3					N399I	site-3
A291V	site-3		I6L	site-3		D435A	site-3					N400P	site-3
A291P	site-3		V7D	site-3		D435P	site-3					E405P	site-3
Q295P	site-3		V9S	site-3		D435T	site-3					A431T	site-3
G305A	site-3		D12E	site-3		Q436P	site-3					I450M	site-3
G309V	site-3		C14Y	site-3		Q436L	site-3					R460C	site-3
G309A	site-3		G17S	site-3		N437Y	site-3					R460L	site-3
G309F	site-3		G17D	site-3		N437I	site-3					I465D	site-3
D311Y	site-3		S18P	site-3		N437T	site-3					R469P	site-3
D311E	site-3		G23A	site-3		N437D	site-3					Q497F	site-3
A312V	site-3		G23V	site-3		L440M	site-3					Q497K	site-3
S331C	site-3		A25E	site-3		S441L	site-3					E504D	site-3
Y337C	site-3		A26G	site-3		S441F	site-3					A505V	site-3
K345T	site-3		L27P	site-3		S441P	site-3					R507G	site-3
D357H	site-3		A28V	site-3		S441N	site-3					R507K	site-3
T394A	site-3		Y34D	site-3		S441W	site-3					V602A	site-3
W397Y	site-3		Y34S	site-3		S450Q	site-3
G428R	site-3		Y41H	site-3		S450A	site-3
V442G	site-3		H43Y	site-3		S450G	site-3
L449F	site-3		A46E	site-3		S450C	site-3
E454R	site-3		A46S	site-3		A451D	site-3
Q471R	site-3		A46V	site-3		L452P	site-3
G485V	site-3		D53A	site-3		L452R	site-3
N529D	site-3		S59P	site-3		L452E	site-3
D573G	site-3		P62H	site-3		L452V	site-3
D573N	site-3		P62T	site-3		I480V	site-3
L587P	site-3		P62Q	site-3		I488V	site-3
L611R	site-3		P62L	site-3
A636E	site-3		D63A	site-3
			D63G	site-3
			Y64D	site-3
			S66P	site-3
			S67P	site-3
			P69A	site-3
			P69R	site-3
			P69L	site-3
			T76A	site-3
			T76P	site-3
			T76I	site-3
			A79T	site-3
			A79G	site-3
			D80N	site-3
			H82D	site-3
			H82R	site-3
			H82L	site-3
			P83R	site-3
			F94S	site-3
			F94P	site-3
			T100A	site-3
			T100P	site-3
			S104R	site-3
			G108R	site-3
			N112Y	site-3
			T114A	site-3
			T114P	site-3
			L116R	site-3
			N118T	site-3
			W119L	site-3
			W119G	site-3
			W119R	site-3
			W119C	site-3
			V125L	site-3
			V125F	site-3
			V130L	site-3
			V131F	site-3
			G132A	site-3
			G132C	site-3
			G132R	site-3
			G132D	site-3
			G132S	site-3
			T135A	site-3
			T135P	site-3
			T135N	site-3
			D136Y	site-3
			D136N	site-3
			D136G	site-3
			H137D	site-3
			H137R	site-3
			H137P	site-3
			C138R	site-3
			C138T	site-3
			C138W	site-3
			R140S	site-3
			Q141P	site-3
			T142P	site-3
			T142A	site-3
			T142K	site-3
			T142M	site-3
			A143P	site-3
			A143G	site-3
			A143T	site-3
			A146P	site-3
			R148S	site-3
			L151S	site-3
			V155M	site-3
			V155G	site-3
			V155A	site-3
			G162A	site-3
			G162D	site-3
			M175T	site-3
			M175R	site-3
			V180G	site-3
