## Supplementary material for "Confronting global eradication of TB head on: Uncovering the root of drug resistance and bacterial survival strategies through a comprehensive computational study of first-line TB drug resistant mutations": S10. Mild mutations.xlsx

### Sheet: Sheet1
		Mild mutations in the first-line drug targets
Catalase-peroxidase (katG)			Pyrazinamidase (pncA)			β-subunit of RNA polymerase (rpoB)			Arabinosyltransferase A (embA)			Arabinosyltransferase B (embB)			Arabinosyltransferase C (embC)
Mutation	Mutant site		Mutation	Mutant site		Mutation	Mutant site		Mutation	Mutant site		Mutation	Mutant site		Mutation	Mutant site
I248M	site-1		H57Y	site-1		N487S	site-1		D4N	site-3		N13S	site-3		P150S	site-3
T314N	site-1		H57P	site-1		D435Y	site-3		G5S	site-3		V50A	site-3		A244T	site-3
S315A	site-1		H57L	site-1		D435V	site-3		G5V	site-3		L74R	site-3		A247P	site-3
S315R	site-1		T87M	site-3		D435K	site-3		V125G	site-3		A281S	site-3		A254G	site-3
S315T	site-1		R154T	site-3		D435F	site-3		A201T	site-3		V282G	site-3		T270I	site-3
S315N	site-1		R154G	site-3		D435E	site-3		V468A	site-3		L288V	site-3		G272S	site-3
S315D	site-1		V155L	site-3		S450W	site-3					N296I	site-3		V287F	site-3
S315L	site-1		V157G	site-3		S450L	site-3					N296H	site-3		I297T	site-3
S315I	site-1		L159P	site-3		S450Y	site-3					N296K	site-3		I297L	site-3
I317L	site-1		L159R	site-3		S450F	site-3					L304V	site-3		E305D	site-3
I317V	site-1		T160K	site-3		L452M	site-3					M306V	site-3		A307T	site-3
T11A	site-3		T160A	site-3								M306I	site-3		G325S	site-3
A61T	site-3		T160P	site-3								M306T	site-3		D329E	site-3
D74Y	site-3		A161P	site-3								V309A	site-3		A378V	site-3
D74G	site-3		V163A	site-3								D311G	site-3		I406L	site-3
M84I	site-3		S164P	site-3								D311R	site-3		V451I	site-3
Y155C	site-3		A165T	site-3								D311H	site-3		Q725R	site-3
D194Y	site-3		T168P	site-3								H312R	site-3		R738Q	site-3
E195K	site-3		T168N	site-3								M316I	site-3		V987A	site-3
G206D	site-3		A171V	site-3								S317F	site-3
N218K	site-3		A171T	site-3								S317T	site-3
N236T	site-3		A171E	site-3								D328Y	site-3
T271V	site-3		A171P	site-3								D328V	site-3
P280S	site-3		L172P	site-3								D328H	site-3
P280H	site-3		L172R	site-3								D328G	site-3
S302R	site-3		L172A	site-3								Y334H	site-3
S303W	site-3		M175I	site-3								D345G	site-3
T308P	site-3		M175V	site-3								S347T	site-3
D329G	site-3		T177P	site-3								S347C	site-3
I335T	site-3		V180F	site-3								S347I	site-3
I335V	site-3		C184Y	site-3								D354N	site-3
D406A	site-3											D354T	site-3
A424G	site-3											D354A	site-3
R463W	site-3											A356F	site-3
R463H	site-3											A356S	site-3
R463L	site-3											L359I	site-3
R515C	site-3											V360A	site-3
S652A	site-3											V360M	site-3
S700P	site-3											E368A	site-3
Q717P	site-3											E368Q	site-3
												E368D	site-3
												P375A	site-3
												E378A	site-3
												E378K	site-3
												A379T	site-3
												A379D	site-3
												S380R	site-3
												S380N	site-3
												S380G	site-3
												A388G	site-3
												T393A	site-3
												G406P	site-3
												G406S	site-3
												G406C	site-3
												G406K	site-3
												G406R	site-3
												G406D	site-3
												G406A	site-3
												S412P	site-3
												S412L	site-3
												M423T	site-3
												V435G	site-3
												V436G	site-3
												T437A	site-3
												V452L	site-3
												A454T	site-3
												G459A	site-3
												P461S	site-3
												R471P	site-3
												M482I	site-3
												M557I	site-3
												S565G	site-3
												T642A	site-3
												T643I	site-3
												G745D	site-3
												M1000R	site-3
												H1002R	site-3
												D1024N	site-3
