## Supplementary material for "Confronting global eradication of TB head on: Uncovering the root of drug resistance and bacterial survival strategies through a comprehensive computational study of first-line TB drug resistant mutations": S11. Neutral mutations.xlsx

### Sheet: Sheet1
		Neutral mutations in first-line drug targets
Catalase_peroxidase (katG)			Pyrazinamidase (pncA)			Arabinosyltransferase B (embB)
Mutation	Mutant site		Mutation	Mutant site		Mutation	Mutant site
T12P	site-3		D80E	site-3		G264R	site-3
D357N	site-3					A218V	site-3
A379V	site-3					A365V	site-3
S446R	site-3					A375V	site-3
						S308D	site-3
						Y348N	site-3
						S462N	site-3
